# Speos: An ensemble graph representation learning framework to predict core genes for complex diseases

**DOI:** 10.1101/2023.01.13.523556

**Authors:** Florin Ratajczak, Mitchell Joblin, Marcel Hildebrandt, Martin Ringsquandl, Pascal Falter-Braun, Matthias Heinig

## Abstract

Understanding phenotype-to-genotype relationships is a grand challenge of 21st century biology with translational implications. The recently proposed “omnigenic” model postulates that effects of genetic variation on traits are mediated by *core-*genes and -proteins whose activities mechanistically influence the phenotype, whereas *peripheral* genes encode a regulatory network that indirectly affects phenotypes via core gene products. We have developed a positive-unlabeled graph representation-learning ensemble-approach to predict core genes for diverse diseases using Mendelian disorder genes for training. Employing mouse knockout phenotypes for external validation, we demonstrate that our most confident predictions validate at rates on par with the Mendelian disorder genes, and all candidates exhibit core-gene properties like transcriptional deregulation in diseases and loss-of-function intolerance. Predicted candidates are enriched for drug targets and druggable proteins and, in contrast to Mendelian disorder genes, also for druggable but yet untargeted gene products. Model interpretation suggests key molecular mechanisms and physical interactions for core gene predictions. Our results demonstrate the potential of graph representation learning and pave the way for studying core gene properties and future drug development.
