## Supplementary Table 3 for "Speos: An ensemble graph representation learning framework to predict core genes for complex diseases"

### Sheet: Header
Supplementary Table ST3:
Mouse KO Experiments including FiLM-Unbiased.	Each table shows the contingency tables of candidates/Mendelian genes against the background set, odds ratio and the results of the Fisher's exact test.
Column	Explanation
Method	The Method by which the Candidates have been predicted (No effect on Mendelians)
CS/Mendelian	The Convergence Score of the row (>=) or if the row indicates Mendelian Genes
N Candidate/Mendelian and MKO	Number of candidate genes or mendelians which lead to the respective phenotype in mouse knockout experiments
N Candidate/Mendelian not MKO	Number of candidate genes or mendelians which do not lead to the respective phenotype in mouse knockout experiments
N Not Candidate/Mendelian and MKO	Number of non-candidate genes or non-mendelians which lead to the respective phenotype in mouse knockout experiments
N Not Candidate/Mendelian Not MKO	Number of non-candidate genes or non-mendelians which do not lead to the respective phenotype in mouse knockout experiments
OR	Odds ratio of the contingency table
pval unadjusted	unadjusted pvalue from Fisher's exact test
pval adjusted (FDR)	pval adjusted via False Discovery Rate across all pvals in this document

### Sheet: Body Mass Disorders
Method	CS/Mendelian	N Candidate/Mendelian and MKO	N Candidate/Mendelian not MKO	N Not Candidate/Mendelian and MKO	N Not Candidate/Mendelian Not MKO	OR	pval unadjusted	pval adjusted (FDR)
FiLM	CS >= 1	305	948	1507	11826	2.525	2.90134e-34	2.04801e-33
FiLM	CS >= 2	174	501	1638	12273	2.602	3.79226e-22	1.53395e-21
FiLM	CS >= 3	110	303	1702	12471	2.66	2.15685e-15	7.32513e-15
FiLM	CS >= 4	69	193	1743	12581	2.581	6.28383e-10	1.72685e-09
FiLM	CS >= 5	46	125	1766	12649	2.636	2.53041e-07	5.95391e-07
FiLM	CS >= 6	33	78	1779	12696	3.019	1.34937e-06	3.03608e-06
FiLM	CS >= 7	22	46	1790	12728	3.401	1.38895e-05	2.68829e-05
FiLM	CS >= 8	11	28	1801	12746	2.78	0.00642386	0.00822985
FiLM	CS >= 9	7	17	1805	12757	2.91	0.0230529	0.02721
FiLM	CS >= 10	3	10	1809	12764	2.117	0.213135	0.223048
FiLM	CS >= 11	2	2	1810	12772	7.056	0.077949	0.0858154
-	Mendelian	73	50	1812	12774	10.293	2.80566e-34	2.02008e-33
FiLM-Unbiased	CS >= 1	364	1531	1448	11243	1.846	9.22164e-20	3.56967e-19
FiLM-Unbiased	CS >= 2	233	848	1579	11926	2.075	1.72754e-18	6.47828e-18
FiLM-Unbiased	CS >= 3	167	542	1645	12232	2.291	3.78816e-17	1.39157e-16
FiLM-Unbiased	CS >= 4	130	410	1682	12364	2.331	3.31128e-14	1.09363e-13
FiLM-Unbiased	CS >= 5	109	301	1703	12473	2.652	3.29117e-15	1.10731e-14
FiLM-Unbiased	CS >= 6	87	218	1725	12556	2.905	2.5769e-14	8.58965e-14
FiLM-Unbiased	CS >= 7	58	162	1754	12612	2.574	2.07209e-08	5.18023e-08
FiLM-Unbiased	CS >= 8	39	105	1773	12669	2.654	1.55524e-06	3.47756e-06
FiLM-Unbiased	CS >= 9	28	62	1784	12712	3.218	2.35314e-06	5.1032e-06
FiLM-Unbiased	CS >= 10	16	34	1796	12740	3.338	0.000233639	0.000370528
FiLM-Unbiased	CS >= 11	9	12	1803	12762	5.309	0.000499156	0.000758211
-	Mendelian	73	50	1812	12774	10.293	2.80566e-34	2.02008e-33
TAG	CS >= 1	356	1396	1456	11378	1.993	1.24024e-23	5.31533e-23
TAG	CS >= 2	250	796	1562	11978	2.408	1.60779e-26	7.92882e-26
TAG	CS >= 3	189	521	1623	12253	2.739	8.85196e-26	4.13858e-25
TAG	CS >= 4	143	345	1669	12429	3.087	5.45149e-24	2.42288e-23
TAG	CS >= 5	113	245	1699	12529	3.401	4.27546e-22	1.71018e-21
TAG	CS >= 6	90	172	1722	12602	3.829	1.45472e-20	5.75494e-20
TAG	CS >= 7	63	111	1749	12663	4.109	4.91877e-16	1.72069e-15
TAG	CS >= 8	43	73	1769	12701	4.229	8.90038e-12	2.81065e-11
TAG	CS >= 9	26	35	1786	12739	5.299	3.63872e-09	9.63192e-09
TAG	CS >= 10	5	5	1807	12769	7.066	0.0043188	0.0056537
TAG	CS >= 11	0	1	1812	12773	0	1	1
-	Mendelian	73	50	1812	12774	10.293	2.80566e-34	2.02008e-33
GCN	CS >= 1	166	710	1646	12064	1.714	1.28409e-08	3.27854e-08
GCN	CS >= 2	102	418	1710	12356	1.763	1.86996e-06	4.12997e-06
GCN	CS >= 3	78	294	1734	12480	1.909	3.06575e-06	6.49217e-06
GCN	CS >= 4	67	229	1745	12545	2.103	7.24977e-07	1.66237e-06
GCN	CS >= 5	59	177	1753	12597	2.395	1.24e-07	3.03674e-07
GCN	CS >= 6	48	145	1764	12629	2.37	2.43919e-06	5.25813e-06
GCN	CS >= 7	36	122	1776	12652	2.102	0.000238212	0.000376124
GCN	CS >= 8	24	74	1788	12700	2.304	0.000979734	0.0014052
GCN	CS >= 9	14	35	1798	12739	2.834	0.00195275	0.00264283
GCN	CS >= 10	12	26	1800	12748	3.269	0.00157495	0.00214766
GCN	CS >= 11	4	4	1808	12770	7.063	0.0109794	0.0135054
-	Mendelian	73	50	1812	12774	10.293	2.80566e-34	2.02008e-33
N2V+MLP	CS >= 1	188	784	1624	11990	1.77	1.75398e-10	5.05145e-10
N2V+MLP	CS >= 2	122	498	1690	12276	1.78	1.43683e-07	3.49498e-07
N2V+MLP	CS >= 3	94	330	1718	12444	2.063	1.37541e-08	3.48695e-08
N2V+MLP	CS >= 4	66	247	1746	12527	1.917	1.23856e-05	2.41017e-05
N2V+MLP	CS >= 5	48	191	1764	12583	1.793	0.000701676	0.00104382
N2V+MLP	CS >= 6	41	150	1771	12624	1.948	0.000369247	0.00057051
N2V+MLP	CS >= 7	35	105	1777	12669	2.376	4.45644e-05	8.10262e-05
N2V+MLP	CS >= 8	27	75	1785	12699	2.561	0.000108363	0.000182293
N2V+MLP	CS >= 9	23	57	1789	12717	2.868	9.76378e-05	0.0001658
N2V+MLP	CS >= 10	17	32	1795	12742	3.771	4.76607e-05	8.57893e-05
N2V+MLP	CS >= 11	12	15	1800	12759	5.671	3.73963e-05	6.8687e-05
-	Mendelian	73	50	1812	12774	10.293	2.80566e-34	2.02008e-33
MLP	CS >= 1	236	1430	1576	11344	1.188	0.0244224	0.0287322
MLP	CS >= 2	163	929	1649	11845	1.26	0.0113858	0.0138758
MLP	CS >= 3	123	695	1689	12079	1.266	0.0218802	0.0259108
MLP	CS >= 4	101	585	1711	12189	1.23	0.0658874	0.0727591
MLP	CS >= 5	88	487	1724	12287	1.288	0.0386973	0.0439464
MLP	CS >= 6	70	416	1742	12358	1.194	0.183623	0.194424
MLP	CS >= 7	66	344	1746	12430	1.366	0.0272845	0.0316853
MLP	CS >= 8	54	266	1758	12508	1.444	0.0202341	0.0241202
MLP	CS >= 9	48	212	1764	12562	1.612	0.00431572	0.0056537
MLP	CS >= 10	35	146	1777	12628	1.704	0.00856947	0.0108627
MLP	CS >= 11	23	70	1789	12704	2.333	0.00124255	0.00174733
-	Mendelian	73	50	1812	12774	10.293	2.80566e-34	2.02008e-33

### Sheet: Cardiovascular Disease
Method	CS/Mendelian	N Candidate/Mendelian and MKO	N Candidate/Mendelian not MKO	N Not Candidate/Mendelian and MKO	N Not Candidate/Mendelian Not MKO	OR	pval unadjusted	pval adjusted (FDR)
FiLM	CS >= 1	41	410	476	13189	2.771	1.13389e-07	2.7959e-07
FiLM	CS >= 2	31	308	486	13291	2.753	2.71661e-06	5.82131e-06
FiLM	CS >= 3	25	249	492	13350	2.724	2.60799e-05	4.86465e-05
FiLM	CS >= 4	22	191	495	13408	3.12	1.17032e-05	2.30226e-05
FiLM	CS >= 5	21	154	496	13445	3.696	1.72828e-06	3.84061e-06
FiLM	CS >= 6	14	128	503	13471	2.929	0.000716019	0.00106077
FiLM	CS >= 7	10	104	507	13495	2.559	0.00901497	0.0113475
FiLM	CS >= 8	9	77	508	13522	3.111	0.00416273	0.00550949
FiLM	CS >= 9	6	51	511	13548	3.119	0.0175324	0.0210389
FiLM	CS >= 10	3	33	514	13566	2.399	0.143935	0.154677
FiLM	CS >= 11	2	16	515	13583	3.297	0.139441	0.150295
-	Mendelian	115	449	517	13599	6.737	5.13196e-47	7.39002e-46
FiLM-Unbiased	CS >= 1	42	460	475	13139	2.526	6.2094e-07	1.43294e-06
FiLM-Unbiased	CS >= 2	27	304	490	13295	2.41	0.000140428	0.00023084
FiLM-Unbiased	CS >= 3	22	231	495	13368	2.572	0.00023195	0.000369479
FiLM-Unbiased	CS >= 4	17	167	500	13432	2.735	0.000432237	0.00066498
FiLM-Unbiased	CS >= 5	14	134	503	13465	2.797	0.00107644	0.00153169
FiLM-Unbiased	CS >= 6	12	107	505	13492	2.996	0.00138555	0.00191845
FiLM-Unbiased	CS >= 7	11	80	506	13519	3.674	0.000478288	0.000729591
FiLM-Unbiased	CS >= 8	8	65	509	13534	3.273	0.00510351	0.00658517
FiLM-Unbiased	CS >= 9	5	46	512	13553	2.877	0.0381233	0.0434316
FiLM-Unbiased	CS >= 10	3	36	514	13563	2.199	0.170524	0.181572
FiLM-Unbiased	CS >= 11	2	20	515	13579	2.637	0.191842	0.202531
-	Mendelian	115	449	517	13599	6.737	5.13196e-47	7.39002e-46
TAG	CS >= 1	80	763	437	12836	3.08	2.05516e-15	7.04626e-15
TAG	CS >= 2	71	594	446	13005	3.485	2.27648e-16	8.19532e-16
TAG	CS >= 3	60	508	457	13091	3.383	9.76716e-14	3.19653e-13
TAG	CS >= 4	53	453	464	13146	3.315	4.23534e-12	1.34931e-11
TAG	CS >= 5	48	403	469	13196	3.351	2.65664e-11	8.24474e-11
TAG	CS >= 6	45	348	472	13251	3.63	9.73678e-12	3.04804e-11
TAG	CS >= 7	43	308	474	13291	3.915	3.02468e-12	9.72218e-12
TAG	CS >= 8	36	254	481	13345	3.932	1.30967e-10	3.86461e-10
TAG	CS >= 9	33	214	484	13385	4.265	1.12581e-10	3.34953e-10
TAG	CS >= 10	27	166	490	13433	4.459	2.06249e-09	5.49997e-09
TAG	CS >= 11	15	102	502	13497	3.954	2.36264e-05	4.45313e-05
-	Mendelian	115	449	517	13599	6.737	5.13196e-47	7.39002e-46
GCN	CS >= 1	55	667	462	12932	2.308	2.21205e-07	5.23906e-07
GCN	CS >= 2	43	537	474	13062	2.207	1.21858e-05	2.38418e-05
GCN	CS >= 3	39	465	478	13134	2.305	9.71844e-06	1.94369e-05
GCN	CS >= 4	35	407	482	13192	2.354	2.43904e-05	4.5732e-05
GCN	CS >= 5	34	370	483	13229	2.517	5.88524e-06	1.21764e-05
GCN	CS >= 6	32	344	485	13255	2.542	9.16044e-06	1.85267e-05
GCN	CS >= 7	31	303	486	13296	2.799	1.9895e-06	4.34073e-06
GCN	CS >= 8	28	275	489	13324	2.774	6.78105e-06	1.38703e-05
GCN	CS >= 9	25	245	492	13354	2.77	2.03407e-05	3.85403e-05
GCN	CS >= 10	16	206	501	13393	2.076	0.0100162	0.0124769
GCN	CS >= 11	11	147	506	13452	1.989	0.0497005	0.0560883
-	Mendelian	115	449	517	13599	6.737	5.13196e-47	7.39002e-46
N2V+MLP	CS >= 1	43	586	474	13013	2.015	7.64467e-05	0.000132951
N2V+MLP	CS >= 2	36	413	481	13186	2.39	9.66243e-06	1.94328e-05
N2V+MLP	CS >= 3	28	325	489	13274	2.339	0.000130507	0.000217512
N2V+MLP	CS >= 4	25	265	492	13334	2.557	8.44311e-05	0.000145432
N2V+MLP	CS >= 5	23	220	494	13379	2.831	3.068e-05	5.6932e-05
N2V+MLP	CS >= 6	21	197	496	13402	2.88	5.21544e-05	9.24905e-05
N2V+MLP	CS >= 7	18	165	499	13434	2.937	0.000135376	0.000223557
N2V+MLP	CS >= 8	16	136	501	13463	3.161	0.000143774	0.000235266
N2V+MLP	CS >= 9	14	110	503	13489	3.413	0.000176948	0.000286943
N2V+MLP	CS >= 10	11	85	506	13514	3.456	0.000756427	0.00111604
N2V+MLP	CS >= 11	8	58	509	13541	3.669	0.00272296	0.00363061
-	Mendelian	115	449	517	13599	6.737	5.13196e-47	7.39002e-46
MLP	CS >= 1	110	1859	407	11740	1.707	3.83073e-06	8.01781e-06
MLP	CS >= 2	82	1343	435	12256	1.72	3.80028e-05	6.94468e-05
MLP	CS >= 3	60	1020	457	12579	1.619	0.00127071	0.00177308
MLP	CS >= 4	55	865	462	12734	1.753	0.000356654	0.000553428
MLP	CS >= 5	50	762	467	12837	1.804	0.00032514	0.000506711
MLP	CS >= 6	44	658	473	12941	1.83	0.000588145	0.000885908
MLP	CS >= 7	39	576	478	13023	1.845	0.000874706	0.00127487
MLP	CS >= 8	34	493	483	13106	1.871	0.00128852	0.001791
MLP	CS >= 9	28	398	489	13201	1.899	0.0034929	0.00464002
MLP	CS >= 10	18	271	499	13328	1.774	0.0257499	0.0301953
MLP	CS >= 11	11	152	506	13447	1.923	0.0534949	0.0599942
-	Mendelian	115	449	517	13599	6.737	5.13196e-47	7.39002e-46

### Sheet: Diabetes
Method	CS/Mendelian	N Candidate/Mendelian and MKO	N Candidate/Mendelian not MKO	N Not Candidate/Mendelian and MKO	N Not Candidate/Mendelian Not MKO	OR	pval unadjusted	pval adjusted (FDR)
FiLM	CS >= 1	37	360	682	13462	2.029	0.000221332	0.000354131
FiLM	CS >= 2	31	300	688	13522	2.031	0.000701322	0.00104382
FiLM	CS >= 3	28	270	691	13552	2.034	0.0010437	0.001491
FiLM	CS >= 4	26	244	693	13578	2.088	0.00150011	0.00206187
FiLM	CS >= 5	23	225	696	13597	1.997	0.00428889	0.0056537
FiLM	CS >= 6	20	200	699	13622	1.949	0.0108362	0.0134056
FiLM	CS >= 7	13	125	706	13697	2.018	0.0264633	0.0309311
FiLM	CS >= 8	5	32	714	13790	3.018	0.03429	0.0391886
FiLM	CS >= 9	1	6	718	13816	3.207	0.298862	0.309167
FiLM	CS >= 10	0	4	719	13818	0	1	1
FiLM	CS >= 11	0	0	719	13822		1	1
-	Mendelian	70	104	719	13822	12.939	1.66903e-43	1.71672e-42
FiLM-Unbiased	CS >= 1	59	550	660	13272	2.157	7.34195e-07	1.67285e-06
FiLM-Unbiased	CS >= 2	38	349	681	13473	2.154	6.4396e-05	0.000113086
FiLM-Unbiased	CS >= 3	31	271	688	13551	2.253	0.000123898	0.000207456
FiLM-Unbiased	CS >= 4	25	216	694	13606	2.269	0.000440022	0.000674076
FiLM-Unbiased	CS >= 5	21	176	698	13646	2.333	0.0012477	0.00174775
FiLM-Unbiased	CS >= 6	14	131	705	13691	2.075	0.0179811	0.0215057
FiLM-Unbiased	CS >= 7	12	113	707	13709	2.059	0.0338813	0.0388448
FiLM-Unbiased	CS >= 8	9	88	710	13734	1.978	0.0575717	0.0639686
FiLM-Unbiased	CS >= 9	5	61	714	13761	1.58	0.261908	0.272505
FiLM-Unbiased	CS >= 10	3	26	716	13796	2.223	0.17098	0.181572
FiLM-Unbiased	CS >= 11	0	1	719	13821	0	1	1
-	Mendelian	70	104	719	13822	12.939	1.66903e-43	1.71672e-42
TAG	CS >= 1	136	1199	583	12623	2.456	9.10526e-17	3.311e-16
TAG	CS >= 2	62	464	657	13358	2.717	1.94889e-10	5.5244e-10
TAG	CS >= 3	34	241	685	13581	2.797	7.78775e-07	1.76326e-06
TAG	CS >= 4	23	164	696	13658	2.752	5.08926e-05	9.06997e-05
TAG	CS >= 5	14	107	705	13715	2.545	0.00259051	0.00347978
TAG	CS >= 6	10	78	709	13744	2.485	0.011409	0.0138758
TAG	CS >= 7	6	52	713	13770	2.228	0.0658263	0.0727591
TAG	CS >= 8	3	36	716	13786	1.605	0.44137	0.451401
TAG	CS >= 9	2	23	717	13799	1.674	0.352573	0.361613
TAG	CS >= 10	2	9	717	13813	4.281	0.0999212	0.108348
TAG	CS >= 11	0	2	719	13820	0	1	1
-	Mendelian	70	104	719	13822	12.939	1.66903e-43	1.71672e-42
GCN	CS >= 1	85	753	634	13069	2.327	1.94099e-10	5.5244e-10
GCN	CS >= 2	45	424	674	13398	2.11	1.88756e-05	3.59535e-05
GCN	CS >= 3	34	294	685	13528	2.284	4.52003e-05	8.17693e-05
GCN	CS >= 4	30	253	689	13569	2.335	7.74152e-05	0.000133988
GCN	CS >= 5	30	212	689	13610	2.795	3.2721e-06	6.88863e-06
GCN	CS >= 6	25	173	694	13649	2.842	1.54717e-05	2.96267e-05
GCN	CS >= 7	21	148	698	13674	2.78	9.19447e-05	0.000157619
GCN	CS >= 8	20	104	699	13718	3.774	2.74668e-06	5.85091e-06
GCN	CS >= 9	16	77	703	13745	4.063	1.16387e-05	2.30216e-05
GCN	CS >= 10	11	51	708	13771	4.195	0.000202088	0.000324785
GCN	CS >= 11	6	10	713	13812	11.623	7.47984e-05	0.000130716
-	Mendelian	70	104	719	13822	12.939	1.66903e-43	1.71672e-42
N2V+MLP	CS >= 1	49	587	670	13235	1.649	0.00192808	0.00261927
N2V+MLP	CS >= 2	29	382	690	13440	1.479	0.0495864	0.0560883
N2V+MLP	CS >= 3	20	295	699	13527	1.312	0.236412	0.246691
N2V+MLP	CS >= 4	16	235	703	13587	1.316	0.301171	0.310664
N2V+MLP	CS >= 5	15	180	704	13642	1.615	0.0926866	0.100807
N2V+MLP	CS >= 6	12	140	707	13682	1.659	0.0914547	0.0997688
N2V+MLP	CS >= 7	11	108	708	13714	1.973	0.0504118	0.0567133
N2V+MLP	CS >= 8	11	88	708	13734	2.425	0.00963668	0.0120459
N2V+MLP	CS >= 9	9	64	710	13758	2.725	0.00961668	0.0120459
N2V+MLP	CS >= 10	7	43	712	13779	3.15	0.0109919	0.0135054
N2V+MLP	CS >= 11	5	18	714	13804	5.37	0.00466262	0.00605972
-	Mendelian	70	104	719	13822	12.939	1.66903e-43	1.71672e-42
MLP	CS >= 1	135	1930	584	11892	1.424	0.000538058	0.00081387
MLP	CS >= 2	77	1143	642	12679	1.33	0.026935	0.0313806
MLP	CS >= 3	53	831	666	12991	1.244	0.148885	0.15952
MLP	CS >= 4	38	618	681	13204	1.192	0.3099	0.318754
MLP	CS >= 5	31	462	688	13360	1.303	0.168382	0.179874
MLP	CS >= 6	23	347	696	13475	1.283	0.272254	0.282453
MLP	CS >= 7	20	271	699	13551	1.431	0.131468	0.142127
MLP	CS >= 8	17	213	702	13609	1.547	0.0904731	0.0989979
MLP	CS >= 9	15	153	704	13669	1.904	0.0287322	0.0332592
MLP	CS >= 10	12	107	707	13715	2.176	0.0170078	0.0204776
MLP	CS >= 11	5	53	714	13769	1.819	0.210473	0.220904
-	Mendelian	70	104	719	13822	12.939	1.66903e-43	1.71672e-42

### Sheet: Immune Dysregulation
Method	CS/Mendelian	N Candidate/Mendelian and MKO	N Candidate/Mendelian not MKO	N Not Candidate/Mendelian and MKO	N Not Candidate/Mendelian Not MKO	OR	pval unadjusted	pval adjusted (FDR)
FiLM	CS >= 1	284	669	967	12015	5.275	3.7112e-83	1.33603e-80
FiLM	CS >= 2	149	235	1102	12449	7.163	7.23192e-59	3.25436e-57
FiLM	CS >= 3	116	189	1135	12495	6.757	1.05315e-44	1.4042e-43
FiLM	CS >= 4	98	163	1153	12521	6.529	2.88519e-37	2.41551e-36
FiLM	CS >= 5	88	144	1163	12540	6.589	6.25483e-34	4.33027e-33
FiLM	CS >= 6	77	124	1174	12560	6.643	3.86645e-30	2.28184e-29
FiLM	CS >= 7	71	106	1180	12578	7.14	2.40055e-29	1.32953e-28
FiLM	CS >= 8	63	93	1188	12591	7.18	2.3323e-26	1.13463e-25
FiLM	CS >= 9	58	73	1193	12611	8.399	7.1469e-27	3.67428e-26
FiLM	CS >= 10	48	56	1203	12628	8.998	1.98742e-23	8.41732e-23
FiLM	CS >= 11	34	34	1217	12650	10.394	2.3444e-18	8.70085e-18
-	Mendelian	209	299	1251	12684	7.087	6.69746e-79	3.44441e-77
FiLM-Unbiased	CS >= 1	150	391	1101	12293	4.283	2.1515e-38	1.93635e-37
FiLM-Unbiased	CS >= 2	110	274	1141	12410	4.366	1.52294e-29	8.8429e-29
FiLM-Unbiased	CS >= 3	95	222	1156	12462	4.613	2.97062e-27	1.59615e-26
FiLM-Unbiased	CS >= 4	81	186	1170	12498	4.652	9.30342e-24	4.08443e-23
FiLM-Unbiased	CS >= 5	74	151	1177	12533	5.218	3.49666e-24	1.5735e-23
FiLM-Unbiased	CS >= 6	62	127	1189	12557	5.156	2.20193e-20	8.61625e-20
FiLM-Unbiased	CS >= 7	55	102	1196	12582	5.673	1.00989e-19	3.86767e-19
FiLM-Unbiased	CS >= 8	45	87	1206	12597	5.403	7.32493e-16	2.53555e-15
FiLM-Unbiased	CS >= 9	40	64	1211	12620	6.513	2.53372e-16	9.03109e-16
FiLM-Unbiased	CS >= 10	29	43	1222	12641	6.977	8.22367e-13	2.66714e-12
FiLM-Unbiased	CS >= 11	20	24	1231	12660	8.57	2.1513e-10	6.05053e-10
-	Mendelian	209	299	1251	12684	7.087	6.69746e-79	3.44441e-77
TAG	CS >= 1	258	954	993	11730	3.195	2.28344e-43	2.28344e-42
TAG	CS >= 2	230	767	1021	11917	3.5	1.61299e-44	2.07384e-43
TAG	CS >= 3	208	620	1043	12064	3.88	3.41266e-46	4.72522e-45
TAG	CS >= 4	192	504	1059	12180	4.381	4.40542e-49	8.81084e-48
TAG	CS >= 5	170	400	1081	12284	4.83	2.18693e-48	4.14365e-47
TAG	CS >= 6	140	301	1111	12383	5.184	3.35264e-43	3.26203e-42
TAG	CS >= 7	105	186	1146	12498	6.156	4.6329e-38	4.06791e-37
TAG	CS >= 8	80	126	1171	12558	6.809	9.13496e-32	5.48098e-31
TAG	CS >= 9	59	81	1192	12603	7.701	6.30237e-26	2.98534e-25
TAG	CS >= 10	43	42	1208	12642	10.714	3.95298e-23	1.63572e-22
TAG	CS >= 11	29	20	1222	12664	15.027	1.5583e-18	5.90515e-18
-	Mendelian	209	299	1251	12684	7.087	6.69746e-79	3.44441e-77
GCN	CS >= 1	329	1236	922	11448	3.305	1.57694e-55	5.677e-54
GCN	CS >= 2	252	793	999	11891	3.783	5.63574e-53	1.56067e-51
GCN	CS >= 3	205	549	1046	12135	4.332	1.96403e-51	4.71368e-50
GCN	CS >= 4	144	336	1107	12348	4.78	3.38906e-41	3.12836e-40
GCN	CS >= 5	114	230	1137	12454	5.429	3.48039e-37	2.84759e-36
GCN	CS >= 6	74	137	1177	12547	5.758	3.66685e-26	1.76009e-25
GCN	CS >= 7	46	90	1205	12594	5.342	4.9231e-16	1.72069e-15
GCN	CS >= 8	31	66	1220	12618	4.858	1.54268e-10	4.51515e-10
GCN	CS >= 9	26	43	1225	12641	6.24	7.45627e-11	2.25568e-10
GCN	CS >= 10	20	26	1231	12658	7.91	5.74945e-10	1.59215e-09
GCN	CS >= 11	10	12	1241	12672	8.509	7.7511e-06	1.57649e-05
-	Mendelian	209	299	1251	12684	7.087	6.69746e-79	3.44441e-77
N2V+MLP	CS >= 1	228	631	1023	12053	4.257	1.74223e-55	5.70183e-54
N2V+MLP	CS >= 2	189	429	1062	12255	5.084	7.26205e-56	2.90482e-54
N2V+MLP	CS >= 3	166	341	1085	12343	5.538	1.78733e-53	5.36198e-52
N2V+MLP	CS >= 4	150	276	1101	12408	6.125	7.99264e-53	2.05525e-51
N2V+MLP	CS >= 5	133	228	1118	12456	6.499	2.15954e-49	4.57314e-48
N2V+MLP	CS >= 6	123	179	1128	12505	7.618	3.03745e-51	6.83427e-50
N2V+MLP	CS >= 7	106	153	1145	12531	7.582	2.04336e-44	2.53658e-43
N2V+MLP	CS >= 8	95	128	1156	12556	8.061	1.20303e-41	1.13971e-40
N2V+MLP	CS >= 9	80	96	1171	12588	8.958	1.07328e-37	9.19956e-37
N2V+MLP	CS >= 10	66	74	1185	12610	9.491	1.81832e-32	1.10949e-31
N2V+MLP	CS >= 11	49	50	1202	12634	10.301	1.26994e-25	5.86128e-25
-	Mendelian	209	299	1251	12684	7.087	6.69746e-79	3.44441e-77
MLP	CS >= 1	347	1970	904	10714	2.088	2.9683e-25	1.35264e-24
MLP	CS >= 2	289	1471	962	11213	2.29	4.34024e-27	2.29777e-26
MLP	CS >= 3	250	1186	1001	11498	2.421	7.2465e-27	3.67428e-26
MLP	CS >= 4	228	1004	1023	11680	2.593	3.3961e-28	1.85242e-27
MLP	CS >= 5	203	862	1048	11822	2.657	9.71876e-27	4.85938e-26
MLP	CS >= 6	192	744	1059	11940	2.91	1.87284e-29	1.07019e-28
MLP	CS >= 7	175	637	1076	12047	3.076	1.99778e-29	1.12375e-28
MLP	CS >= 8	153	541	1098	12143	3.128	6.61016e-27	3.44878e-26
MLP	CS >= 9	128	435	1123	12249	3.21	1.0618e-23	4.60538e-23
MLP	CS >= 10	108	329	1143	12355	3.548	3.02942e-23	1.26813e-22
MLP	CS >= 11	83	207	1168	12477	4.283	1.82664e-22	7.47262e-22
-	Mendelian	209	299	1251	12684	7.087	6.69746e-79	3.44441e-77

### Sheet: Insulin Disorders
Method	CS/Mendelian	N Candidate/Mendelian and MKO	N Candidate/Mendelian not MKO	N Not Candidate/Mendelian and MKO	N Not Candidate/Mendelian Not MKO	OR	pval unadjusted	pval adjusted (FDR)
FiLM	CS >= 1	35	481	500	13107	1.907	0.000873269	0.00127487
FiLM	CS >= 2	23	301	512	13287	1.983	0.00443121	0.00577984
FiLM	CS >= 3	18	196	517	13392	2.379	0.00156811	0.00214647
FiLM	CS >= 4	14	154	521	13434	2.344	0.00622044	0.00799771
FiLM	CS >= 5	13	119	522	13469	2.819	0.00150058	0.00206187
FiLM	CS >= 6	12	96	523	13492	3.225	0.000786829	0.00115616
FiLM	CS >= 7	12	71	523	13517	4.368	6.43274e-05	0.000113086
FiLM	CS >= 8	9	49	526	13539	4.728	0.000305143	0.000479701
FiLM	CS >= 9	9	35	526	13553	6.626	3.25354e-05	6.00654e-05
FiLM	CS >= 10	8	20	527	13568	10.298	6.39524e-06	1.31559e-05
FiLM	CS >= 11	6	9	529	13579	17.113	1.07383e-05	2.1358e-05
-	Mendelian	100	489	535	13588	5.194	1.8963e-33	1.17701e-32
FiLM-Unbiased	CS >= 1	31	490	504	13098	1.644	0.0133622	0.0161966
FiLM-Unbiased	CS >= 2	19	305	516	13283	1.604	0.0546654	0.0611166
FiLM-Unbiased	CS >= 3	18	218	517	13370	2.135	0.0049247	0.00637731
FiLM-Unbiased	CS >= 4	16	169	519	13419	2.448	0.00256403	0.00345712
FiLM-Unbiased	CS >= 5	13	138	522	13450	2.427	0.00772041	0.00982102
FiLM-Unbiased	CS >= 6	10	104	525	13484	2.47	0.0112531	0.0137793
FiLM-Unbiased	CS >= 7	8	72	527	13516	2.85	0.0106824	0.0132609
FiLM-Unbiased	CS >= 8	5	50	530	13538	2.554	0.0565157	0.0629896
FiLM-Unbiased	CS >= 9	5	33	530	13555	3.875	0.0136873	0.0165349
FiLM-Unbiased	CS >= 10	5	17	530	13571	7.531	0.00117995	0.00167237
FiLM-Unbiased	CS >= 11	3	8	532	13580	9.572	0.00710396	0.00906889
-	Mendelian	100	489	535	13588	5.194	1.8963e-33	1.17701e-32
TAG	CS >= 1	139	2090	396	11498	1.931	7.03106e-10	1.91756e-09
TAG	CS >= 2	101	1278	434	12310	2.242	5.23747e-11	1.59787e-10
TAG	CS >= 3	72	872	463	12716	2.268	9.27649e-09	2.41995e-08
TAG	CS >= 4	60	609	475	12979	2.692	4.78632e-10	1.33572e-09
TAG	CS >= 5	43	448	492	13140	2.563	3.55673e-07	8.31445e-07
TAG	CS >= 6	27	300	508	13288	2.354	0.00016651	0.000271238
TAG	CS >= 7	16	213	519	13375	1.936	0.0207786	0.0246875
TAG	CS >= 8	9	148	526	13440	1.554	0.202055	0.212689
TAG	CS >= 9	5	101	530	13487	1.26	0.603314	0.615278
TAG	CS >= 10	1	56	534	13532	0.453	0.725676	0.737976
TAG	CS >= 11	0	24	535	13564	0	1	1
-	Mendelian	100	489	535	13588	5.194	1.8963e-33	1.17701e-32
GCN	CS >= 1	126	1765	409	11823	2.064	8.66381e-11	2.59914e-10
GCN	CS >= 2	91	1164	444	12424	2.188	1.34704e-09	3.61891e-09
GCN	CS >= 3	72	878	463	12710	2.251	1.62525e-08	4.09153e-08
GCN	CS >= 4	56	654	479	12934	2.312	1.62627e-07	3.90304e-07
GCN	CS >= 5	48	517	487	13071	2.492	1.94464e-07	4.63623e-07
GCN	CS >= 6	44	409	491	13179	2.888	9.4002e-09	2.43459e-08
GCN	CS >= 7	38	321	497	13267	3.16	1.0035e-08	2.58042e-08
GCN	CS >= 8	25	232	510	13356	2.822	1.54509e-05	2.96267e-05
GCN	CS >= 9	19	124	516	13464	3.998	1.8939e-06	4.15735e-06
GCN	CS >= 10	8	46	527	13542	4.469	0.000900837	0.00130241
GCN	CS >= 11	4	18	531	13570	5.679	0.00865079	0.0109273
-	Mendelian	100	489	535	13588	5.194	1.8963e-33	1.17701e-32
N2V+MLP	CS >= 1	115	1527	420	12061	2.163	3.35631e-11	1.03271e-10
N2V+MLP	CS >= 2	90	1100	445	12488	2.296	1.6696e-10	4.84721e-10
N2V+MLP	CS >= 3	75	880	460	12708	2.354	1.16731e-09	3.15964e-09
N2V+MLP	CS >= 4	65	743	470	12845	2.391	6.49673e-09	1.70717e-08
N2V+MLP	CS >= 5	55	627	480	12961	2.369	1.45048e-07	3.50451e-07
N2V+MLP	CS >= 6	46	544	489	13044	2.256	4.00007e-06	8.32385e-06
N2V+MLP	CS >= 7	37	462	498	13126	2.111	0.000101964	0.000172333
N2V+MLP	CS >= 8	31	411	504	13177	1.972	0.00089645	0.0013013
N2V+MLP	CS >= 9	27	343	508	13245	2.052	0.00123764	0.00174725
N2V+MLP	CS >= 10	23	260	512	13328	2.303	0.000690129	0.00103519
N2V+MLP	CS >= 11	18	163	517	13425	2.868	0.000178985	0.000288945
-	Mendelian	100	489	535	13588	5.194	1.8963e-33	1.17701e-32
MLP	CS >= 1	190	3316	345	10272	1.706	2.22629e-08	5.52735e-08
MLP	CS >= 2	143	2412	392	11176	1.69	5.4258e-07	1.26019e-06
MLP	CS >= 3	109	1883	426	11705	1.591	4.80412e-05	8.60439e-05
MLP	CS >= 4	91	1535	444	12053	1.609	0.000134675	0.000223424
MLP	CS >= 5	74	1224	461	12364	1.621	0.000319931	0.000500761
MLP	CS >= 6	62	933	473	12655	1.778	9.49558e-05	0.00016201
MLP	CS >= 7	44	688	491	12900	1.68	0.00264928	0.00354551
MLP	CS >= 8	33	448	502	13140	1.928	0.000927368	0.00133541
MLP	CS >= 9	17	275	518	13313	1.589	0.0851497	0.093457
MLP	CS >= 10	13	174	522	13414	1.92	0.0317025	0.0364629
MLP	CS >= 11	8	88	527	13500	2.329	0.0290792	0.0335529
-	Mendelian	100	489	535	13588	5.194	1.8963e-33	1.17701e-32
