## Supplementary Table 5 for "Speos: An ensemble graph representation learning framework to predict core genes for complex diseases"

### Sheet: Header
Supplementary Table ST5:
Comparison of Mendelian and Candidate Log Odds	Based on Supplementary Table ST2, we have compared the log odds of the highest significant bin of candidate genes with the log odds of the Mendelian disorder genes using a Z-test. On average, candidate gene log odds are not statistically different from Mendelian disorder gene log odds.
Column	Explanation
Mendelian/Method	By which method the candidate genes have been predicted, or if the row describes the results of the Mendelian disorder genes
CS	The highest convergence-score bin that has an odds ratio significantly larger than 1 (from Supplementary table ST2)
log odds	Log of the odds ratio (from Supplementary table ST2)
N Selected and KO	Number of candidate genes or mendelians which lead to the respective phenotype in mouse knockout experiments referred to as 'a' when computing the se (from Supplementary table ST2)
N Selected And Not KO	Number of candidate genes or mendelians which do not lead to the respective phenotype in mouse knockout experiments referred to as 'b' when computing the se (from Supplementary table ST2)
N Not Selected And KO	Number of non-candidate genes or non-mendelians which lead to the respective phenotype in mouse knockout experiments referred to as 'c' when computing the se (from Supplementary table ST2)
N Not Selected And Not KO	Number of non-candidate genes or non-mendelians which do not lead to the respective phenotype in mouse knockout experiments referred to as 'd' when computing the se (from Supplementary table ST2)
se	standard error of the log odds (sqrt(1/a + 1/b +1/c + 1/d))
delta_log_odds (C-M)	difference between the log odds (candidate log odds minus mendelian log odds)
se_delta	standard error of the difference between log odds sqrt(se1^2 + se2^2))
Z	Z statistic ( delta_log_odds / se_delta )
pval unadjusted	pval of given Z drawn from normal distribution
pval adjusted (FDR)	pval adjusted across all pvals in this document
result	OR of candidates is either "less", "equal", or "greater" than that of the Mendelian isorder genes, based on adjusted pval and the sign of Z

### Sheet: Body Mass Disorders
Mendelian/Method	CS	log odds	N Selected and KO	N Selected And Not KO	N Not Selected And KO	N Not Selected And Not KO	se	delta_log_odds (C-M)	se_delta	Z	pval unadjusted	pval adjusted (FDR)	result
Mendelian	-	2.33146	73	50	1812	12774	0.18528
FiLM	9	1.06815	7	17	1805	12757	0.449792	-1.26331	0.486458	-2.59696	0.00940542	0.0261262	less
TAG	10	1.95529	5	5	1807	12769	0.632955	-0.37617	0.659515	-0.570373	0.568425	0.676696	equal
GCN	11	1.95487	4	4	1808	12770	0.707553	-0.376594	0.73141	-0.514888	0.606631	0.689354	equal
N2V+MLP	11	1.73537	12	15	1800	12759	0.388116	-0.596099	0.430073	-1.38604	0.165734	0.207168	equal
MLP	11	0.847155	23	70	1789	12704	0.241664	-1.48431	0.304517	-4.87431	1.09189e-06	9.09912e-06	less

### Sheet: Cardiovascular Disease
Mendelian/Method	CS	log odds	N Selected and KO	N Selected And Not KO	N Not Selected And KO	N Not Selected And Not KO	se	delta_log_odds (C-M)	se_delta	Z	pval unadjusted	pval adjusted (FDR)	result
Mendelian	-	1.90761	115	449	517	13599	0.113713
FiLM	9	1.13751	6	51	511	13548	0.433942	-0.770102	0.448593	-1.71671	0.0860331	0.143388	equal
TAG	11	1.37473	15	102	502	13497	0.280244	-0.532887	0.302436	-1.76198	0.0780718	0.139414	equal
GCN	10	0.730443	16	206	501	13393	0.263486	-1.17717	0.286977	-4.10198	4.09636e-05	0.000204818	less
N2V+MLP	11	1.29992	8	58	509	13541	0.379842	-0.607696	0.396498	-1.53266	0.12536	0.174111	equal
MLP	10	0.573237	18	271	499	13328	0.247638	-1.33438	0.272498	-4.89683	9.73934e-07	9.09912e-06	less

### Sheet: Diabetes
Mendelian/Method	CS	log odds	N Selected and KO	N Selected And Not KO	N Not Selected And KO	N Not Selected And Not KO	se	delta_log_odds (C-M)	se_delta	Z	pval unadjusted	pval adjusted (FDR)	result
Mendelian	-	2.56025	70	104	719	13822	0.159262
FiLM	8	1.10459	5	32	714	13790	0.482414	-1.45565	0.508023	-2.86533	0.0041658	0.0130181	less
TAG	6	0.910273	10	78	709	13744	0.338088	-1.64997	0.373722	-4.41498	1.0102e-05	6.31378e-05	less
GCN	11	2.45299	6	10	713	13812	0.517824	-0.10726	0.541762	-0.197984	0.843058	0.874897	equal
N2V+MLP	11	1.68083	5	18	714	13804	0.50698	-0.879418	0.531406	-1.65489	0.0979472	0.14404	equal
MLP	10	0.777488	12	107	707	13715	0.306866	-1.78276	0.345732	-5.15647	2.51648e-07	6.29121e-06	less

### Sheet: Immune Dysregulation
Mendelian/Method	CS	log odds	N Selected and KO	N Selected And Not KO	N Not Selected And KO	N Not Selected And Not KO	se	delta_log_odds (C-M)	se_delta	Z	pval unadjusted	pval adjusted (FDR)	result
Mendelian	-	1.95826	209	299	1251	12684	0.0949072
FiLM	11	2.34123	34	34	1217	12650	0.244386	0.382967	0.262167	1.46077	0.144078	0.189576	equal
TAG	11	2.70985	29	20	1222	12664	0.292199	0.751586	0.307225	2.44637	0.0144303	0.0360759	greater
GCN	11	2.14112	10	12	1241	12672	0.429206	0.182862	0.439574	0.415999	0.677411	0.736316	equal
N2V+MLP	11	2.33224	49	50	1202	12634	0.203271	0.373979	0.224336	1.66705	0.0955049	0.14404	equal
MLP	11	1.45465	83	207	1168	12477	0.133474	-0.503608	0.163777	-3.07497	0.00210523	0.00751869	less

### Sheet: Insulin Disorders
Mendelian/Method	CS	log odds	N Selected and KO	N Selected And Not KO	N Not Selected And KO	N Not Selected And Not KO	se	delta_log_odds (C-M)	se_delta	Z	pval unadjusted	pval adjusted (FDR)	result
Mendelian	-	1.6475	100	489	535	13588	0.11827
FiLM	11	2.83984	6	9	529	13579	0.528906	1.19233	0.541968	2.20001	0.0278063	0.0631962	equal
TAG	7	0.660624	16	213	519	13375	0.263052	-0.98688	0.288417	-3.42172	0.000622269	0.00259279	less
GCN	11	1.73678	4	18	531	13570	0.554538	0.089271	0.56701	0.157442	0.874897	0.874897	equal
N2V+MLP	11	1.05361	18	163	517	13425	0.252387	-0.593889	0.278724	-2.13074	0.0331102	0.0689797	equal
MLP	11	0.845439	8	88	527	13500	0.371934	-0.802065	0.390286	-2.05507	0.0398721	0.0766771	equal
