## Supplementary Table 7 for "Speos: An ensemble graph representation learning framework to predict core genes for complex diseases"

### Sheet: Body Mass Disorders
Method	Disease Subtype	N DEG	N Mendelian And DEG	N Mendelian Not DEG	N Not Mendelian And DEG	N Not Mendelian Not DEG	N Candidate And DEG	N Candidate Not DEG	N Not Candidate And DEG	N Not Candidate Not DEG	Mendelian ORs	Mendelian pvals	Candidate ORs	Candidate pvals	Candidate adjusted pvals (FDR)	Mendelian adjusted pvals (FDR)
FiLM	Obesity	619	51	75	568	16704	107	1228	461	15476	19.998	8.8645e-41	2.925	2.69493e-18	7.56873e-18	9.36091e-40
FiLM	Decreased Body Weight	34	3	123	31	17241	6	1329	25	15912	13.565	0.00188374	2.873	0.0291637	0.0329027	0.00234579
FiLM	Increased Body Weight	84	4	122	80	17192	15	1320	65	15872	7.046	0.00323761	2.775	0.00108014	0.00139783	0.00390287
FiLM	Abdominal Symptom	26	2	124	24	17248	2	1333	22	15915	11.591	0.015096	1.085	0.708347	0.727641	0.0171782
FiLM-Unbiased	Obesity	619	51	75	568	16704	154	1894	414	14810	19.998	8.8645e-41	2.909	5.34607e-24	2.20525e-23	9.36091e-40
FiLM-Unbiased	Decreased Body Weight	34	3	123	31	17241	3	2045	28	15196	13.565	0.00188374	0.796	1	1	0.00234579
FiLM-Unbiased	Increased Body Weight	84	4	122	80	17192	25	2023	55	15169	7.046	0.00323761	3.408	3.22959e-06	4.98604e-06	0.00390287
FiLM-Unbiased	Abdominal Symptom	26	2	124	24	17248	3	2045	21	15203	11.591	0.015096	1.062	0.758389	0.77303	0.0171782
TAG	Obesity	619	51	75	568	16704	133	1751	435	14953	19.998	8.8645e-41	2.611	5.42556e-18	1.49203e-17	9.36091e-40
TAG	Decreased Body Weight	34	3	123	31	17241	9	1875	22	15366	13.565	0.00188374	3.353	0.00464097	0.00546971	0.00234579
TAG	Increased Body Weight	84	4	122	80	17192	23	1861	57	15331	7.046	0.00323761	3.324	9.18748e-06	1.37812e-05	0.00390287
TAG	Abdominal Symptom	26	2	124	24	17248	6	1878	18	15370	11.591	0.015096	2.728	0.0401018	0.0446703	0.0171782
GCN	Obesity	619	51	75	568	16704	91	888	477	15816	19.998	8.8645e-41	3.398	9.74935e-20	3.47815e-19	9.36091e-40
GCN	Decreased Body Weight	34	3	123	31	17241	3	976	28	16265	13.565	0.00188374	1.786	0.255851	0.270178	0.00234579
GCN	Increased Body Weight	84	4	122	80	17192	14	965	66	16227	7.046	0.00323761	3.567	0.000145797	0.000202581	0.00390287
GCN	Abdominal Symptom	26	2	124	24	17248	1	978	23	16270	11.591	0.015096	0.723	1	1	0.0171782
N2V+MLP	Obesity	619	51	75	568	16704	49	1021	519	15683	19.998	8.8645e-41	1.45	0.0208489	0.0236227	9.36091e-40
N2V+MLP	Decreased Body Weight	34	3	123	31	17241	4	1066	27	16175	13.565	0.00188374	2.248	0.12252	0.132022	0.00234579
N2V+MLP	Increased Body Weight	84	4	122	80	17192	4	1066	76	16126	7.046	0.00323761	0.796	0.818404	0.824651	0.00390287
N2V+MLP	Abdominal Symptom	26	2	124	24	17248	2	1068	22	16180	11.591	0.015096	1.377	0.658329	0.678901	0.0171782
MLP	Obesity	619	51	75	568	16704	86	1868	482	14836	19.998	8.8645e-41	1.417	0.00459947	0.00544511	9.36091e-40
MLP	Decreased Body Weight	34	3	123	31	17241	4	1950	27	15291	13.565	0.00188374	1.162	0.774135	0.783033	0.00234579
MLP	Increased Body Weight	84	4	122	80	17192	12	1942	68	15250	7.046	0.00323761	1.386	0.287756	0.301458	0.00390287
MLP	Abdominal Symptom	26	2	124	24	17248	3	1951	21	15297	11.591	0.015096	1.12	0.748146	0.765545	0.0171782

### Sheet: Cardiovascular Disease
Method	Disease Subtype	N DEG	N Mendelian And DEG	N Mendelian Not DEG	N Not Mendelian And DEG	N Not Mendelian Not DEG	N Candidate And DEG	N Candidate Not DEG	N Not Candidate And DEG	N Not Candidate Not DEG	Mendelian ORs	Mendelian pvals	Candidate ORs	Candidate pvals	Candidate adjusted pvals (FDR)	Mendelian adjusted pvals (FDR)
FiLM	Coronary Artery Disease	473	98	486	375	16361	49	436	326	15925	8.798	7.9618e-50	5.49	6.31806e-19	2.22396e-18	1.7516e-48
FiLM	Atrial Fibrillation	49	18	566	31	16705	5	480	26	16225	17.137	1.07056e-14	6.5	0.00182413	0.00233772	2.39516e-14
FiLM	Aortic Aneurysm	41	15	569	26	16710	3	482	23	16228	16.943	1.95417e-12	4.391	0.0383752	0.0429282	3.6077e-12
FiLM	Ischemia	110	24	560	86	16650	12	473	74	16177	8.297	2.05207e-13	5.546	6.68653e-06	1.01451e-05	4.33398e-13
FiLM	Hypertension	361	75	509	286	16450	30	455	256	15995	8.475	4.22776e-38	4.12	1.202e-09	2.04729e-09	3.38221e-37
FiLM	Atherosclerosis	124	41	543	83	16653	12	473	71	16180	15.15	9.35577e-30	5.781	4.58184e-06	7.03259e-06	4.49077e-29
FiLM-Unbiased	Coronary Artery Disease	473	98	486	375	16361	54	489	321	15872	8.798	7.9618e-50	5.46	1.75531e-20	6.34799e-20	1.7516e-48
FiLM-Unbiased	Atrial Fibrillation	49	18	566	31	16705	2	541	29	16164	17.137	1.07056e-14	2.061	0.266366	0.280162	2.39516e-14
FiLM-Unbiased	Aortic Aneurysm	41	15	569	26	16710	3	540	23	16170	16.943	1.95417e-12	3.906	0.0508053	0.0558858	3.6077e-12
FiLM-Unbiased	Ischemia	110	24	560	86	16650	10	533	76	16117	8.297	2.05207e-13	3.979	0.000460801	0.000608257	4.33398e-13
FiLM-Unbiased	Hypertension	361	75	509	286	16450	29	514	257	15936	8.475	4.22776e-38	3.498	5.97363e-08	9.44334e-08	3.38221e-37
FiLM-Unbiased	Atherosclerosis	124	41	543	83	16653	12	531	71	16122	15.15	9.35577e-30	5.132	1.43164e-05	2.11147e-05	4.49077e-29
TAG	Coronary Artery Disease	473	98	486	375	16361	103	794	272	15567	8.798	7.9618e-50	7.424	1.68943e-45	2.34742e-44	1.7516e-48
TAG	Atrial Fibrillation	49	18	566	31	16705	8	889	23	15816	17.137	1.07056e-14	6.188	0.000172654	0.000230205	2.39516e-14
TAG	Aortic Aneurysm	41	15	569	26	16710	7	890	19	15820	16.943	1.95417e-12	6.549	0.000332541	0.000441159	3.6077e-12
TAG	Ischemia	110	24	560	86	16650	28	869	58	15781	8.297	2.05207e-13	8.767	2.96755e-15	7.05796e-15	4.33398e-13
TAG	Hypertension	361	75	509	286	16450	57	840	229	15610	8.475	4.22776e-38	4.626	3.50295e-18	9.7345e-18	3.38221e-37
TAG	Atherosclerosis	124	41	543	83	16653	26	871	57	15782	15.15	9.35577e-30	8.265	8.23971e-14	1.82797e-13	4.49077e-29
GCN	Coronary Artery Disease	473	98	486	375	16361	66	718	309	15643	8.798	7.9618e-50	4.654	5.52138e-21	2.08235e-20	1.7516e-48
GCN	Atrial Fibrillation	49	18	566	31	16705	3	781	28	15924	17.137	1.07056e-14	2.185	0.175771	0.187869	2.39516e-14
GCN	Aortic Aneurysm	41	15	569	26	16710	5	779	21	15931	16.943	1.95417e-12	4.869	0.00644909	0.00756693	3.6077e-12
GCN	Ischemia	110	24	560	86	16650	12	772	74	15878	8.297	2.05207e-13	3.335	0.000647174	0.000845812	4.33398e-13
GCN	Hypertension	361	75	509	286	16450	31	753	255	15697	8.475	4.22776e-38	2.534	1.34774e-05	1.9989e-05	3.38221e-37
GCN	Atherosclerosis	124	41	543	83	16653	15	769	68	15884	15.15	9.35577e-30	4.556	6.22417e-06	9.49816e-06	4.49077e-29
N2V+MLP	Coronary Artery Disease	473	98	486	375	16361	53	634	322	15727	8.798	7.9618e-50	4.083	2.57037e-15	6.16888e-15	1.7516e-48
N2V+MLP	Atrial Fibrillation	49	18	566	31	16705	4	683	27	16022	17.137	1.07056e-14	3.475	0.0367729	0.0413108	2.39516e-14
N2V+MLP	Aortic Aneurysm	41	15	569	26	16710	2	685	24	16025	16.943	1.95417e-12	1.95	0.289454	0.302039	3.6077e-12
N2V+MLP	Ischemia	110	24	560	86	16650	13	674	73	15976	8.297	2.05207e-13	4.221	4.6057e-05	6.57246e-05	4.33398e-13
N2V+MLP	Hypertension	361	75	509	286	16450	27	660	259	15790	8.475	4.22776e-38	2.494	5.74877e-05	8.15954e-05	3.38221e-37
N2V+MLP	Atherosclerosis	124	41	543	83	16653	11	676	72	15977	15.15	9.35577e-30	3.611	0.000563597	0.000740246	4.49077e-29
MLP	Coronary Artery Disease	473	98	486	375	16361	106	2069	269	14292	8.798	7.9618e-50	2.722	2.38811e-15	5.78404e-15	1.7516e-48
MLP	Atrial Fibrillation	49	18	566	31	16705	5	2170	26	14535	17.137	1.07056e-14	1.288	0.590382	0.611219	2.39516e-14
MLP	Aortic Aneurysm	41	15	569	26	16710	4	2171	22	14539	16.943	1.95417e-12	1.218	0.767676	0.779486	3.6077e-12
MLP	Ischemia	110	24	560	86	16650	16	2159	70	14491	8.297	2.05207e-13	1.534	0.144996	0.155606	4.33398e-13
MLP	Hypertension	361	75	509	286	16450	64	2111	222	14339	8.475	4.22776e-38	1.958	1.1035e-05	1.6459e-05	3.38221e-37
MLP	Atherosclerosis	124	41	543	83	16653	15	2160	68	14493	15.15	9.35577e-30	1.48	0.187808	0.199925	4.49077e-29

### Sheet: Diabetes
Method	Disease Subtype	N DEG	N Mendelian And DEG	N Mendelian Not DEG	N Not Mendelian And DEG	N Not Mendelian Not DEG	N Candidate And DEG	N Candidate Not DEG	N Not Candidate And DEG	N Not Candidate Not DEG	Mendelian ORs	Mendelian pvals	Candidate ORs	Candidate pvals	Candidate adjusted pvals (FDR)	Mendelian adjusted pvals (FDR)
FiLM	Diabetes Mellitus	475	72	107	403	16824	34	374	369	16450	28.091	1.20935e-65	4.053	1.49233e-10	2.6265e-10	5.32114e-64
FiLM	Hyperglycemia	49	14	165	35	17192	6	402	29	16790	41.678	4.36628e-17	8.641	0.00015426	0.000213218	1.11912e-16
FiLM-Unbiased	Diabetes Mellitus	475	72	107	403	16824	78	551	325	16273	28.091	1.20935e-65	7.088	7.69367e-35	4.32155e-34	5.32114e-64
FiLM-Unbiased	Hyperglycemia	49	14	165	35	17192	8	621	27	16571	41.678	4.36628e-17	7.906	2.96768e-05	4.30476e-05	1.11912e-16
TAG	Diabetes Mellitus	475	72	107	403	16824	123	1301	280	15523	28.091	1.20935e-65	5.241	2.28386e-39	2.23311e-38	5.32114e-64
TAG	Hyperglycemia	49	14	165	35	17192	17	1407	18	15785	41.678	4.36628e-17	10.596	3.85255e-10	6.64753e-10	1.11912e-16
GCN	Diabetes Mellitus	475	72	107	403	16824	99	804	304	16020	28.091	1.20935e-65	6.489	6.82849e-40	6.93354e-39	5.32114e-64
GCN	Hyperglycemia	49	14	165	35	17192	11	892	24	16300	41.678	4.36628e-17	8.375	1.00961e-06	1.57714e-06	1.11912e-16
N2V+MLP	Diabetes Mellitus	475	72	107	403	16824	44	669	359	16155	28.091	1.20935e-65	2.96	4.38618e-09	7.32881e-09	5.32114e-64
N2V+MLP	Hyperglycemia	49	14	165	35	17192	4	709	31	16483	41.678	4.36628e-17	3	0.0552475	0.06027	1.11912e-16
MLP	Diabetes Mellitus	475	72	107	403	16824	142	2174	261	14650	28.091	1.20935e-65	3.666	2.28147e-29	1.05668e-28	5.32114e-64
MLP	Hyperglycemia	49	14	165	35	17192	14	2302	21	14890	41.678	4.36628e-17	4.312	8.76197e-05	0.000123698	1.11912e-16

### Sheet: Immune Dysregulation
Method	Disease Subtype	N DEG	N Mendelian And DEG	N Mendelian Not DEG	N Not Mendelian And DEG	N Not Mendelian Not DEG	N Candidate And DEG	N Candidate Not DEG	N Not Candidate And DEG	N Not Candidate Not DEG	Mendelian ORs	Mendelian pvals	Candidate ORs	Candidate pvals	Candidate adjusted pvals (FDR)	Mendelian adjusted pvals (FDR)
FiLM	Crohn's Disease	89	21	504	68	16431	32	973	36	15458	10.068	2.33269e-13	14.122	2.44541e-21	9.63566e-21	4.70099e-13
FiLM	Ulcerative Colitis	101	27	498	74	16425	25	980	49	15445	12.034	2.60229e-18	8.041	6.12994e-13	1.19874e-12	7.38716e-18
FiLM	Lupus Erythematosus	124	45	480	79	16420	24	981	55	15439	19.486	2.3773e-36	6.868	2.35063e-11	4.19301e-11	1.56902e-35
FiLM	Rheumatoid Arthritis	364	49	476	315	16184	90	915	225	15269	5.289	2.46632e-18	6.675	8.11352e-37	6.29991e-36	7.38716e-18
FiLM	Multiple Sclerosis	192	36	489	156	16343	41	964	115	15379	7.713	1.84853e-18	5.688	5.94376e-16	1.45292e-15	6.02484e-18
FiLM-Unbiased	Crohn's Disease	89	21	504	68	16431	27	552	41	15879	10.068	2.33269e-13	18.944	5.13803e-22	2.05521e-21	4.70099e-13
FiLM-Unbiased	Ulcerative Colitis	101	27	498	74	16425	20	559	54	15866	12.034	2.60229e-18	10.512	5.83026e-13	1.14865e-12	7.38716e-18
FiLM-Unbiased	Lupus Erythematosus	124	45	480	79	16420	16	563	63	15857	19.486	2.3773e-36	7.153	1.19544e-08	1.97292e-08	1.56902e-35
FiLM-Unbiased	Rheumatoid Arthritis	364	49	476	315	16184	67	512	248	15672	5.289	2.46632e-18	8.269	1.04127e-33	5.72696e-33	7.38716e-18
FiLM-Unbiased	Multiple Sclerosis	192	36	489	156	16343	28	551	128	15792	7.713	1.84853e-18	6.27	9.20926e-13	1.78768e-12	6.02484e-18
TAG	Crohn's Disease	89	21	504	68	16431	25	1252	43	15179	10.068	2.33269e-13	7.049	1.3528e-11	2.44615e-11	4.70099e-13
TAG	Ulcerative Colitis	101	27	498	74	16425	19	1258	55	15167	12.034	2.60229e-18	4.165	2.36013e-06	3.66514e-06	7.38716e-18
TAG	Lupus Erythematosus	124	45	480	79	16420	27	1250	52	15170	19.486	2.3773e-36	6.301	1.51034e-11	2.71244e-11	1.56902e-35
TAG	Rheumatoid Arthritis	364	49	476	315	16184	91	1186	224	14998	5.289	2.46632e-18	5.137	1.70644e-29	8.04464e-29	7.38716e-18
TAG	Multiple Sclerosis	192	36	489	156	16343	48	1229	108	15114	7.713	1.84853e-18	5.466	2.44791e-17	6.66235e-17	6.02484e-18
GCN	Crohn's Disease	89	21	504	68	16431	34	1678	34	14753	10.068	2.33269e-13	8.792	2.15198e-16	5.30956e-16	4.70099e-13
GCN	Ulcerative Colitis	101	27	498	74	16425	28	1684	46	14741	12.034	2.60229e-18	5.328	3.8515e-10	6.64753e-10	7.38716e-18
GCN	Lupus Erythematosus	124	45	480	79	16420	35	1677	44	14743	19.486	2.3773e-36	6.993	8.84953e-15	2.08596e-14	1.56902e-35
GCN	Rheumatoid Arthritis	364	49	476	315	16184	111	1601	204	14583	5.289	2.46632e-18	4.956	5.40094e-33	2.9099e-32	7.38716e-18
GCN	Multiple Sclerosis	192	36	489	156	16343	60	1652	96	14691	7.713	1.84853e-18	5.558	1.4687e-20	5.38522e-20	6.02484e-18
N2V+MLP	Crohn's Disease	89	21	504	68	16431	27	888	41	15543	10.068	2.33269e-13	11.527	6.46853e-17	1.64201e-16	4.70099e-13
N2V+MLP	Ulcerative Colitis	101	27	498	74	16425	23	892	51	15533	12.034	2.60229e-18	7.853	5.42549e-12	9.87812e-12	7.38716e-18
N2V+MLP	Lupus Erythematosus	124	45	480	79	16420	25	890	54	15530	19.486	2.3773e-36	8.078	4.08259e-13	8.16519e-13	1.56902e-35
N2V+MLP	Rheumatoid Arthritis	364	49	476	315	16184	66	849	249	15335	5.289	2.46632e-18	4.788	2.50515e-21	9.72589e-21	7.38716e-18
N2V+MLP	Multiple Sclerosis	192	36	489	156	16343	40	875	116	15468	7.713	1.84853e-18	6.096	1.40545e-16	3.50037e-16	6.02484e-18
MLP	Crohn's Disease	89	21	504	68	16431	34	2611	34	13820	10.068	2.33269e-13	5.293	7.58294e-11	1.34355e-10	4.70099e-13
MLP	Ulcerative Colitis	101	27	498	74	16425	22	2623	52	13802	12.034	2.60229e-18	2.226	0.0035764	0.00429167	7.38716e-18
MLP	Lupus Erythematosus	124	45	480	79	16420	28	2617	51	13803	19.486	2.3773e-36	2.896	2.07395e-05	3.0418e-05	1.56902e-35
MLP	Rheumatoid Arthritis	364	49	476	315	16184	100	2545	215	13639	5.289	2.46632e-18	2.493	3.01796e-12	5.53292e-12	7.38716e-18
MLP	Multiple Sclerosis	192	36	489	156	16343	47	2598	109	13745	7.713	1.84853e-18	2.281	8.65043e-06	1.30498e-05	6.02484e-18

### Sheet: Insulin Disorders
Method	Disease Subtype	N DEG	N Mendelian And DEG	N Mendelian Not DEG	N Not Mendelian And DEG	N Not Mendelian Not DEG	N Candidate And DEG	N Candidate Not DEG	N Not Candidate And DEG	N Not Candidate Not DEG	Mendelian ORs	Mendelian pvals	Candidate ORs	Candidate pvals	Candidate adjusted pvals (FDR)	Mendelian adjusted pvals (FDR)
FiLM	Obesity	619	96	514	523	16268	34	515	489	15753	5.81	5.40882e-36	2.127	0.000141214	0.000197251	3.10419e-35
FiLM	Decreased Body Weight	34	11	599	23	16768	5	544	18	16224	13.388	1.23308e-08	8.284	0.000757129	0.000984641	1.97292e-08
FiLM	Increased Body Weight	84	11	599	73	16718	5	544	68	16174	4.206	0.000163511	2.186	0.0904268	0.0978388	0.000219121
FiLM	Atherosclerosis	126	37	573	89	16702	17	532	72	16170	12.118	2.77507e-24	7.177	3.72869e-09	6.2699e-09	1.16288e-23
FiLM	Coronary Artery Disease	476	97	513	379	16412	55	494	324	15918	8.188	4.73934e-47	5.47	7.57861e-21	2.81796e-20	6.95103e-46
FiLM-Unbiased	Obesity	619	96	514	523	16268	31	537	492	15731	5.81	5.40882e-36	1.846	0.00282985	0.00350742	3.10419e-35
FiLM-Unbiased	Decreased Body Weight	34	11	599	23	16768	3	565	20	16203	13.388	1.23308e-08	4.302	0.0412548	0.0457616	1.97292e-08
FiLM-Unbiased	Increased Body Weight	84	11	599	73	16718	4	564	69	16154	4.206	0.000163511	1.66	0.314311	0.326685	0.000219121
FiLM-Unbiased	Atherosclerosis	126	37	573	89	16702	18	550	71	16152	12.118	2.77507e-24	7.445	8.36797e-10	1.43451e-09	1.16288e-23
FiLM-Unbiased	Coronary Artery Disease	476	97	513	379	16412	50	518	329	15894	8.188	4.73934e-47	4.663	1.18981e-16	2.99152e-16	6.95103e-46
TAG	Obesity	619	96	514	523	16268	130	2366	393	13902	5.81	5.40882e-36	1.944	1.38535e-09	2.34444e-09	3.10419e-35
TAG	Decreased Body Weight	34	11	599	23	16768	8	2488	15	14280	13.388	1.23308e-08	3.061	0.0143672	0.0167829	1.97292e-08
TAG	Increased Body Weight	84	11	599	73	16718	17	2479	56	14239	4.206	0.000163511	1.744	0.0480766	0.0531056	0.000219121
TAG	Atherosclerosis	126	37	573	89	16702	29	2467	60	14235	12.118	2.77507e-24	2.789	2.98642e-05	4.30828e-05	1.16288e-23
TAG	Coronary Artery Disease	476	97	513	379	16412	111	2385	268	14027	8.188	4.73934e-47	2.436	4.62353e-13	9.17754e-13	6.95103e-46
GCN	Obesity	619	96	514	523	16268	108	1959	415	14309	5.81	5.40882e-36	1.901	4.6928e-08	7.46325e-08	3.10419e-35
GCN	Decreased Body Weight	34	11	599	23	16768	6	2061	17	14707	13.388	1.23308e-08	2.519	0.0550117	0.0602618	1.97292e-08
GCN	Increased Body Weight	84	11	599	73	16718	19	2048	54	14670	4.206	0.000163511	2.52	0.00112005	0.00144241	0.000219121
GCN	Atherosclerosis	126	37	573	89	16702	26	2041	63	14661	12.118	2.77507e-24	2.965	2.42603e-05	3.53852e-05	1.16288e-23
GCN	Coronary Artery Disease	476	97	513	379	16412	118	1949	261	14463	8.188	4.73934e-47	3.355	1.04256e-22	4.2344e-22	6.95103e-46
N2V+MLP	Obesity	619	96	514	523	16268	86	1686	437	14582	5.81	5.40882e-36	1.702	3.33689e-05	4.78771e-05	3.10419e-35
N2V+MLP	Decreased Body Weight	34	11	599	23	16768	5	1767	18	15001	13.388	1.23308e-08	2.358	0.087715	0.0952953	1.97292e-08
N2V+MLP	Increased Body Weight	84	11	599	73	16718	16	1756	57	14962	4.206	0.000163511	2.392	0.00370423	0.00442496	0.000219121
N2V+MLP	Atherosclerosis	126	37	573	89	16702	35	1737	54	14965	12.118	2.77507e-24	5.584	1.09306e-12	2.10634e-12	1.16288e-23
N2V+MLP	Coronary Artery Disease	476	97	513	379	16412	105	1667	274	14745	8.188	4.73934e-47	3.39	3.49077e-21	1.3356e-20	6.95103e-46
MLP	Obesity	619	96	514	523	16268	151	3786	372	12482	5.81	5.40882e-36	1.338	0.00387207	0.00460463	3.10419e-35
MLP	Decreased Body Weight	34	11	599	23	16768	8	3929	15	12839	13.388	1.23308e-08	1.743	0.217673	0.230786	1.97292e-08
MLP	Increased Body Weight	84	11	599	73	16718	32	3905	41	12813	4.206	0.000163511	2.561	0.000132766	0.000186438	0.000219121
MLP	Atherosclerosis	126	37	573	89	16702	42	3895	47	12807	12.118	2.77507e-24	2.938	9.35978e-07	1.47082e-06	1.16288e-23
MLP	Coronary Artery Disease	476	97	513	379	16412	143	3794	236	12618	8.188	4.73934e-47	2.015	3.79307e-10	6.63159e-10	6.95103e-46
