## Supplementary Table 8 for "Speos: An ensemble graph representation learning framework to predict core genes for complex diseases"

### Sheet: Header
Supplementary Table ST8:
Loss of Function (Lof) Mutation intolerance	Loss of Function (Lof) Mutation intolerance. Tables show the group-wise sample sizes,means, 95% confidence intervals and the results of pairwise group comparisons using Tukey's HSD.
Column	Explanation
Method	Method that predicted the candidates (no effect on Mendelian genes)
Group Name	Mendelian Genes, candidates or noncandidate genes
Group N	Sample size of the respective group
Group Mean	Mean of the respective group
Lower 95% CI	Lower bound of the 95% confidence interval around group mean
Upper 95% CI	Upper bound of the 95% confidence interval around group mean
group1	Group 1 for pairwise comparison
group2	Group 2 for pairwise comparison
meandiff	Difference between group means
p-adj	adjusted p-value of pairwise test (pvals are adjusted across the three pair-wise tests for this method)
lower	lower boundary of true mean difference
upper	upper boundary of true mean difference
reject	If null hypothesis H0 is rejected

### Sheet: Body Mass Disorders
Method	Group Name	Group N	Group Mean	Lower 95% CI	Upper 95% CI		group1	group2	meandiff	p-adj	lower	upper	reject
FiLM	Candidate Gene	1288	3.13909	3.08291	3.19527		Candidate Gene	Mendelian	-0.4018	0.0630037	-0.8202	0.0166	FALSE
FiLM	Mendelian	124	2.73728	2.6811	2.79347		Candidate Gene	Noncandidate Gene	-0.9692	3.5526e-12	-1.0987	-0.8398	TRUE
FiLM	Noncandidate Gene	14369	2.16986	2.11368	2.22604		Mendelian	Noncandidate Gene	-0.5674	0.00265486	-0.9688	-0.1661	TRUE
TAG	Candidate Gene	1776	2.80298	2.75265	2.8533		Candidate Gene	Mendelian	-0.0657	0.92698	-0.4809	0.3495	FALSE
TAG	Mendelian	124	2.73728	2.68696	2.78761		Candidate Gene	Noncandidate Gene	-0.6242	3.5526e-12	-0.7368	-0.5116	TRUE
TAG	Noncandidate Gene	13881	2.17879	2.12846	2.22911		Mendelian	Noncandidate Gene	-0.5585	0.00335052	-0.9617	-0.1553	TRUE
GCN	Candidate Gene	926	2.31324	2.24936	2.37712		Candidate Gene	Mendelian	0.424	0.0540143	-0.0056	0.8537	FALSE
GCN	Mendelian	124	2.73728	2.67341	2.80116		Candidate Gene	Noncandidate Gene	-0.0677	0.550544	-0.2199	0.0846	FALSE
GCN	Noncandidate Gene	14731	2.24559	2.18171	2.30947		Mendelian	Noncandidate Gene	-0.4917	0.0123929	-0.8969	-0.0865	TRUE
N2V+MLP	Candidate Gene	974	2.17031	2.10758	2.23304		Candidate Gene	Mendelian	0.567	0.00546693	0.1386	0.9954	TRUE
N2V+MLP	Mendelian	124	2.73728	2.67456	2.80001		Candidate Gene	Noncandidate Gene	0.0845	0.376879	-0.0641	0.2332	FALSE
N2V+MLP	Noncandidate Gene	14683	2.25485	2.19212	2.31758		Mendelian	Noncandidate Gene	-0.4824	0.0145656	-0.8876	-0.0772	TRUE
MLP	Candidate Gene	1778	2.34157	2.291	2.39213		Candidate Gene	Mendelian	0.3957	0.067422	-0.0216	0.813	FALSE
MLP	Mendelian	124	2.73728	2.68672	2.78785		Candidate Gene	Noncandidate Gene	-0.1038	0.0802657	-0.2169	0.0094	FALSE
MLP	Noncandidate Gene	13879	2.23781	2.18724	2.28838		Mendelian	Noncandidate Gene	-0.4995	0.0108087	-0.9047	-0.0942	TRUE

### Sheet: Cardiovascular Disease
Method	Group Name	Group N	Group Mean	Lower 95% CI	Upper 95% CI		group1	group2	meandiff	p-adj	lower	upper	reject
FiLM	Candidate Gene	458	1.96668	1.9052	2.02817		Candidate Gene	Mendelian	0.7486	1.45285e-09	0.4669	1.0304	TRUE
FiLM	Mendelian	568	2.71532	2.65383	2.77681		Candidate Gene	Noncandidate Gene	0.2856	0.00473514	0.0728	0.4985	TRUE
FiLM	Noncandidate Gene	14683	2.25233	2.19084	2.31381		Mendelian	Noncandidate Gene	-0.463	4.70156e-08	-0.6548	-0.2712	TRUE
TAG	Candidate Gene	861	2.75863	2.70529	2.81196		Candidate Gene	Mendelian	-0.0433	0.907651	-0.2854	0.1988	FALSE
TAG	Mendelian	568	2.71532	2.66198	2.76866		Candidate Gene	Noncandidate Gene	-0.546	2.96296e-12	-0.7031	-0.3888	TRUE
TAG	Noncandidate Gene	14280	2.21264	2.1593	2.26598		Mendelian	Noncandidate Gene	-0.5027	2.38942e-09	-0.6943	-0.3111	TRUE
GCN	Candidate Gene	738	2.10494	2.04952	2.16036		Candidate Gene	Mendelian	0.6104	3.40011e-08	0.3599	0.8608	TRUE
GCN	Mendelian	568	2.71532	2.6599	2.77074		Candidate Gene	Noncandidate Gene	0.1459	0.107722	-0.0235	0.3152	FALSE
GCN	Noncandidate Gene	14403	2.25079	2.19537	2.30622		Mendelian	Noncandidate Gene	-0.4645	4.29355e-08	-0.6565	-0.2726	TRUE
N2V+MLP	Candidate Gene	633	2.17142	2.11402	2.22881		Candidate Gene	Mendelian	0.5439	2.67367e-06	0.2846	0.8033	TRUE
N2V+MLP	Mendelian	568	2.71532	2.65792	2.77272		Candidate Gene	Noncandidate Gene	0.0754	0.595732	-0.1068	0.2576	FALSE
N2V+MLP	Noncandidate Gene	14508	2.24684	2.18944	2.30424		Mendelian	Noncandidate Gene	-0.4685	3.23271e-08	-0.6604	-0.2765	TRUE
MLP	Candidate Gene	2034	2.27892	2.23577	2.32207		Candidate Gene	Mendelian	0.4364	4.71027e-06	0.2234	0.6494	TRUE
MLP	Mendelian	568	2.71532	2.67217	2.75847		Candidate Gene	Noncandidate Gene	-0.0407	0.645288	-0.1476	0.0662	FALSE
MLP	Noncandidate Gene	13107	2.23822	2.19506	2.28137		Mendelian	Noncandidate Gene	-0.4771	1.85837e-08	-0.6694	-0.2848	TRUE

### Sheet: Diabetes
Method	Group Name	Group N	Group Mean	Lower 95% CI	Upper 95% CI		group1	group2	meandiff	p-adj	lower	upper	reject
FiLM	Candidate Gene	387	2.79063	2.70859	2.87266		Candidate Gene	Mendelian	-0.2775	0.25512	-0.6898	0.1347	FALSE
FiLM	Mendelian	171	2.51309	2.43105	2.59512		Candidate Gene	Noncandidate Gene	-0.554	5.83027e-08	-0.7851	-0.3229	TRUE
FiLM	Noncandidate Gene	15229	2.23662	2.15458	2.31865		Mendelian	Noncandidate Gene	-0.2765	0.145329	-0.6217	0.0687	FALSE
TAG	Candidate Gene	1359	2.90349	2.84947	2.95752		Candidate Gene	Mendelian	-0.3904	0.0312086	-0.753	-0.0278	TRUE
TAG	Mendelian	171	2.51309	2.45906	2.56711		Candidate Gene	Noncandidate Gene	-0.7154	-3.20544e-12	-0.8423	-0.5885	TRUE
TAG	Noncandidate Gene	14257	2.18809	2.13406	2.24211		Mendelian	Noncandidate Gene	-0.325	0.06855	-0.6688	0.0188	FALSE
GCN	Candidate Gene	869	2.13305	2.06978	2.19633		Candidate Gene	Mendelian	0.38	0.0468154	0.0041	0.7559	TRUE
GCN	Mendelian	171	2.51309	2.44982	2.57636		Candidate Gene	Noncandidate Gene	0.1242	0.151682	-0.0326	0.281	FALSE
GCN	Noncandidate Gene	14747	2.25726	2.19399	2.32053		Mendelian	Noncandidate Gene	-0.2558	0.192117	-0.6014	0.0898	FALSE
N2V+MLP	Candidate Gene	669	2.10484	2.03579	2.17389		Candidate Gene	Mendelian	0.4082	0.0345927	0.0232	0.7932	TRUE
N2V+MLP	Mendelian	171	2.51309	2.44404	2.58214		Candidate Gene	Noncandidate Gene	0.152	0.11057	-0.0255	0.3296	FALSE
N2V+MLP	Noncandidate Gene	14947	2.25686	2.18781	2.32591		Mendelian	Noncandidate Gene	-0.2562	0.191077	-0.6018	0.0893	FALSE
MLP	Candidate Gene	2154	2.43787	2.39137	2.48437		Candidate Gene	Mendelian	0.0752	0.874074	-0.2815	0.432	FALSE
MLP	Mendelian	171	2.51309	2.46658	2.55959		Candidate Gene	Noncandidate Gene	-0.2175	2.99564e-06	-0.3217	-0.1133	TRUE
MLP	Noncandidate Gene	13462	2.22034	2.17384	2.26684		Mendelian	Noncandidate Gene	-0.2927	0.115723	-0.6383	0.0528	FALSE

### Sheet: Immune Dysregulation
Method	Group Name	Group N	Group Mean	Lower 95% CI	Upper 95% CI		group1	group2	meandiff	p-adj	lower	upper	reject
FiLM	Candidate Gene	970	2.73711	2.68416	2.79005		Candidate Gene	Mendelian	0.1693	0.239304	-0.0764	0.415	FALSE
FiLM	Mendelian	508	2.90638	2.85344	2.95933		Candidate Gene	Noncandidate Gene	-0.5337	-1.68709e-12	-0.6827	-0.3848	TRUE
FiLM	Noncandidate Gene	13972	2.20336	2.15042	2.25631		Mendelian	Noncandidate Gene	-0.703	-1.68576e-12	-0.9056	-0.5004	TRUE
TAG	Candidate Gene	1225	3.11277	3.06325	3.1623		Candidate Gene	Mendelian	-0.2064	0.098912	-0.4415	0.0287	FALSE
TAG	Mendelian	508	2.90638	2.85685	2.95591		Candidate Gene	Noncandidate Gene	-0.9529	-1.68709e-12	-1.0858	-0.82	TRUE
TAG	Noncandidate Gene	13717	2.15989	2.11036	2.20942		Mendelian	Noncandidate Gene	-0.7465	-1.68709e-12	-0.9478	-0.5452	TRUE
GCN	Candidate Gene	1618	2.52104	2.47461	2.56746		Candidate Gene	Mendelian	0.3853	0.000226981	0.157	0.6137	TRUE
GCN	Mendelian	508	2.90638	2.85996	2.9528		Candidate Gene	Noncandidate Gene	-0.3174	9.59318e-10	-0.4356	-0.1992	TRUE
GCN	Noncandidate Gene	13324	2.20364	2.15722	2.25006		Mendelian	Noncandidate Gene	-0.7027	-1.68576e-12	-0.9057	-0.4997	TRUE
N2V+MLP	Candidate Gene	866	2.34491	2.29032	2.39951		Candidate Gene	Mendelian	0.5615	4.93196e-07	0.3102	0.8127	TRUE
N2V+MLP	Mendelian	508	2.90638	2.85179	2.96098		Candidate Gene	Noncandidate Gene	-0.1135	0.20909	-0.2709	0.0439	FALSE
N2V+MLP	Noncandidate Gene	14076	2.23143	2.17684	2.28603		Mendelian	Noncandidate Gene	-0.6749	-1.66622e-12	-0.878	-0.4719	TRUE
MLP	Candidate Gene	2446	2.39552	2.3537	2.43734		Candidate Gene	Mendelian	0.5109	1.40567e-07	0.2918	0.73	TRUE
MLP	Mendelian	508	2.90638	2.86456	2.9482		Candidate Gene	Noncandidate Gene	-0.1883	2.65605e-05	-0.2877	-0.089	TRUE
MLP	Noncandidate Gene	12496	2.20718	2.16536	2.249		Mendelian	Noncandidate Gene	-0.6992	-1.68487e-12	-0.9026	-0.4958	TRUE

### Sheet: Insulin Disorders
Method	Group Name	Group N	Group Mean	Lower 95% CI	Upper 95% CI		group1	group2	meandiff	p-adj	lower	upper	reject
FiLM	Candidate Gene	527	2.36865	2.30937	2.42792		Candidate Gene	Mendelian	0.2542	0.0689965	-0.015	0.5235	FALSE
FiLM	Mendelian	589	2.62289	2.56361	2.68216		Candidate Gene	Noncandidate Gene	-0.1341	0.254641	-0.3332	0.065	FALSE
FiLM	Noncandidate Gene	14668	2.2345	2.17522	2.29377		Mendelian	Noncandidate Gene	-0.3884	4.24462e-06	-0.5771	-0.1997	TRUE
TAG	Candidate Gene	2315	2.2821	2.24042	2.32378		Candidate Gene	Mendelian	0.3408	0.000342997	0.1335	0.548	TRUE
TAG	Mendelian	589	2.62289	2.58121	2.66457		Candidate Gene	Noncandidate Gene	-0.0507	0.470317	-0.152	0.0507	FALSE
TAG	Noncandidate Gene	12880	2.23143	2.18975	2.27311		Mendelian	Noncandidate Gene	-0.3915	3.7457e-06	-0.5807	-0.2022	TRUE
GCN	Candidate Gene	1937	2.48038	2.43691	2.52385		Candidate Gene	Mendelian	0.1425	0.253234	-0.0686	0.3536	FALSE
GCN	Mendelian	589	2.62289	2.57942	2.66636		Candidate Gene	Noncandidate Gene	-0.2765	8.8049e-09	-0.3856	-0.1673	TRUE
GCN	Noncandidate Gene	13258	2.20391	2.16044	2.24738		Mendelian	Noncandidate Gene	-0.419	6.08542e-07	-0.6079	-0.2301	TRUE
N2V+MLP	Candidate Gene	1678	2.27432	2.22922	2.31941		Candidate Gene	Mendelian	0.3486	0.000429074	0.1335	0.5637	TRUE
N2V+MLP	Mendelian	589	2.62289	2.57779	2.66798		Candidate Gene	Noncandidate Gene	-0.0395	0.704809	-0.1558	0.0767	FALSE
N2V+MLP	Noncandidate Gene	13517	2.23479	2.18969	2.27988		Mendelian	Noncandidate Gene	-0.3881	4.50136e-06	-0.5771	-0.1991	TRUE
MLP	Candidate Gene	3647	2.39399	2.35623	2.43174		Candidate Gene	Mendelian	0.2289	0.0194186	0.0297	0.4281	TRUE
MLP	Mendelian	589	2.62289	2.58513	2.66064		Candidate Gene	Noncandidate Gene	-0.2037	6.39911e-08	-0.289	-0.1185	TRUE
MLP	Noncandidate Gene	11548	2.19025	2.1525	2.22801		Mendelian	Noncandidate Gene	-0.4326	2.6625e-07	-0.6222	-0.2431	TRUE
