## Supplementary Table 9 for "Speos: An ensemble graph representation learning framework to predict core genes for complex diseases"

### Sheet: Header
Supplementary Table ST9:
Missense Mutation Intolerance	Missense Mutation Intolerance. Tables show the group-wise sample sizes,means, 95% confidence intervals and the results of pairwise group comparisons using Tukey's HSD.
Column	Explanation
Method	Method that predicted the candidates (no effect on Mendelian genes)
Group Name	Mendelian Genes, candidates or noncandidate genes
Group N	Sample size of the respective group
Group Mean	Mean of the respective group
Lower 95% CI	Lower bound of the 95% confidence interval around group mean
Upper 95% CI	Upper bound of the 95% confidence interval around group mean
group1	Group 1 for pairwise comparison
group2	Group 2 for pairwise comparison
meandiff	Difference between group means
p-adj	adjusted p-value of pairwise test (pvals are adjusted across the three pair-wise tests for this method)
lower	lower boundary of true mean difference
upper	upper boundary of true mean difference
reject	If null hypothesis H0 is rejected

### Sheet: Body Mass Disorders
Method	Group Name	Group N	Group Mean	Lower 95% CI	Upper 95% CI		group1	group2	meandiff	p-adj	lower	upper	reject
FiLM	Candidate Gene	1288	1.24981	1.19884	1.30078		Candidate Gene	Mendelian	-0.2506	0.268852	-0.6302	0.129	FALSE
FiLM	Mendelian	124	0.999193	0.948223	1.05016		Candidate Gene	Noncandidate Gene	-0.6041	3.5526e-12	-0.7215	-0.4867	TRUE
FiLM	Noncandidate Gene	14369	0.645721	0.594751	0.696691		Mendelian	Noncandidate Gene	-0.3535	0.0593283	-0.7176	0.0107	FALSE
TAG	Candidate Gene	1776	0.99472	0.949139	1.0403		Candidate Gene	Mendelian	0.0045	0.999572	-0.3715	0.3805	FALSE
TAG	Mendelian	124	0.999193	0.953611	1.04477		Candidate Gene	Noncandidate Gene	-0.3376	3.58047e-12	-0.4396	-0.2356	TRUE
TAG	Noncandidate Gene	13881	0.657121	0.61154	0.702703		Mendelian	Noncandidate Gene	-0.3421	0.0719182	-0.7072	0.0231	FALSE
GCN	Candidate Gene	926	0.636698	0.57904	0.694356		Candidate Gene	Mendelian	0.3625	0.072771	-0.0253	0.7503	FALSE
GCN	Mendelian	124	0.999193	0.941535	1.05685		Candidate Gene	Noncandidate Gene	0.0624	0.536142	-0.075	0.1998	FALSE
GCN	Noncandidate Gene	14731	0.699107	0.641449	0.756764		Mendelian	Noncandidate Gene	-0.3001	0.13218	-0.6658	0.0657	FALSE
N2V+MLP	Candidate Gene	974	0.683815	0.627193	0.740437		Candidate Gene	Mendelian	0.3154	0.135417	-0.0713	0.7021	FALSE
N2V+MLP	Mendelian	124	0.999193	0.94257	1.05582		Candidate Gene	Noncandidate Gene	0.0124	0.974594	-0.1218	0.1466	FALSE
N2V+MLP	Noncandidate Gene	14683	0.696185	0.639563	0.752808		Mendelian	Noncandidate Gene	-0.303	0.127111	-0.6688	0.0628	FALSE
MLP	Candidate Gene	1778	0.583085	0.537447	0.628723		Candidate Gene	Mendelian	0.4161	0.0260227	0.0395	0.7927	TRUE
MLP	Mendelian	124	0.999193	0.953555	1.04483		Candidate Gene	Noncandidate Gene	0.1267	0.0101824	0.0246	0.2289	TRUE
MLP	Noncandidate Gene	13879	0.709806	0.664168	0.755444		Mendelian	Noncandidate Gene	-0.2894	0.152173	-0.6551	0.0764	FALSE

### Sheet: Cardiovascular Disease
Method	Group Name	Group N	Group Mean	Lower 95% CI	Upper 95% CI		group1	group2	meandiff	p-adj	lower	upper	reject
FiLM	Candidate Gene	458	0.372357	0.316823	0.42789		Candidate Gene	Mendelian	0.4874	2.13636e-05	0.233	0.7419	TRUE
FiLM	Mendelian	568	0.859795	0.804261	0.915328		Candidate Gene	Noncandidate Gene	0.3344	0.000135774	0.1421	0.5267	TRUE
FiLM	Noncandidate Gene	14683	0.70675	0.651216	0.762284		Mendelian	Noncandidate Gene	-0.153	0.0960735	-0.3263	0.0202	FALSE
TAG	Candidate Gene	861	1.06064	1.01241	1.10886		Candidate Gene	Mendelian	-0.2008	0.0798971	-0.4197	0.018	FALSE
TAG	Mendelian	568	0.859795	0.81157	0.908019		Candidate Gene	Noncandidate Gene	-0.3859	5.96649e-10	-0.528	-0.2439	TRUE
TAG	Noncandidate Gene	14280	0.674688	0.626463	0.722912		Mendelian	Noncandidate Gene	-0.1851	0.0328485	-0.3583	-0.0119	TRUE
GCN	Candidate Gene	738	0.727202	0.67713	0.777273		Candidate Gene	Mendelian	0.1326	0.354895	-0.0937	0.3589	FALSE
GCN	Mendelian	568	0.859795	0.809723	0.909866		Candidate Gene	Noncandidate Gene	-0.0321	0.875001	-0.1851	0.1209	FALSE
GCN	Noncandidate Gene	14403	0.695069	0.644997	0.74514		Mendelian	Noncandidate Gene	-0.1647	0.0668277	-0.3381	0.0087	FALSE
N2V+MLP	Candidate Gene	633	0.566358	0.514512	0.618204		Candidate Gene	Mendelian	0.2934	0.00933652	0.0592	0.5277	TRUE
N2V+MLP	Mendelian	568	0.859795	0.807949	0.91164		Candidate Gene	Noncandidate Gene	0.136	0.128591	-0.0286	0.3005	FALSE
N2V+MLP	Noncandidate Gene	14508	0.702319	0.650473	0.754165		Mendelian	Noncandidate Gene	-0.1575	0.0840841	-0.3309	0.0159	FALSE
MLP	Candidate Gene	2034	0.517844	0.478892	0.556797		Candidate Gene	Mendelian	0.342	9.10172e-05	0.1497	0.5342	TRUE
MLP	Mendelian	568	0.859795	0.820842	0.898747		Candidate Gene	Noncandidate Gene	0.2065	1.6048e-06	0.11	0.3031	TRUE
MLP	Noncandidate Gene	13107	0.72438	0.685428	0.763333		Mendelian	Noncandidate Gene	-0.1354	0.160384	-0.309	0.0382	FALSE

### Sheet: Diabetes
Method	Group Name	Group N	Group Mean	Lower 95% CI	Upper 95% CI		group1	group2	meandiff	p-adj	lower	upper	reject
FiLM	Candidate Gene	387	1.71889	1.64508	1.7927		Candidate Gene	Mendelian	-0.9817	1.68179e-09	-1.3526	-0.6109	TRUE
FiLM	Mendelian	171	0.737173	0.663366	0.810979		Candidate Gene	Noncandidate Gene	-1.0468	-3.20544e-12	-1.2547	-0.8389	TRUE
FiLM	Noncandidate Gene	15229	0.672088	0.598282	0.745895		Mendelian	Noncandidate Gene	-0.0651	0.875512	-0.3757	0.2455	FALSE
TAG	Candidate Gene	1359	1.05161	1.00266	1.10055		Candidate Gene	Mendelian	-0.3144	0.0641175	-0.6429	0.0141	FALSE
TAG	Mendelian	171	0.737173	0.688229	0.786116		Candidate Gene	Noncandidate Gene	-0.3873	-3.19633e-12	-0.5022	-0.2723	TRUE
TAG	Noncandidate Gene	14257	0.664327	0.615383	0.71327		Mendelian	Noncandidate Gene	-0.0728	0.84739	-0.3843	0.2386	FALSE
GCN	Candidate Gene	869	0.525176	0.468069	0.582283		Candidate Gene	Mendelian	0.212	0.308077	-0.1273	0.5513	FALSE
GCN	Mendelian	171	0.737173	0.680066	0.794279		Candidate Gene	Noncandidate Gene	0.183	0.00690346	0.0415	0.3246	TRUE
GCN	Noncandidate Gene	14747	0.708216	0.651109	0.765323		Mendelian	Noncandidate Gene	-0.029	0.974236	-0.3409	0.283	FALSE
N2V+MLP	Candidate Gene	669	0.500715	0.438392	0.563039		Candidate Gene	Mendelian	0.2365	0.247829	-0.111	0.584	FALSE
N2V+MLP	Mendelian	171	0.737173	0.674849	0.799496		Candidate Gene	Noncandidate Gene	0.2061	0.00726009	0.0459	0.3664	TRUE
N2V+MLP	Noncandidate Gene	14947	0.706862	0.644538	0.769186		Mendelian	Noncandidate Gene	-0.0303	0.971801	-0.3422	0.2816	FALSE
MLP	Candidate Gene	2154	0.489034	0.447071	0.530997		Candidate Gene	Mendelian	0.2481	0.167364	-0.0738	0.5701	FALSE
MLP	Mendelian	171	0.737173	0.695209	0.779136		Candidate Gene	Noncandidate Gene	0.2424	4.62392e-09	0.1484	0.3365	TRUE
MLP	Noncandidate Gene	13462	0.731471	0.689508	0.773434		Mendelian	Noncandidate Gene	-0.0057	0.998988	-0.3175	0.3061	FALSE

### Sheet: Immune Dysregulation
Method	Group Name	Group N	Group Mean	Lower 95% CI	Upper 95% CI		group1	group2	meandiff	p-adj	lower	upper	reject
FiLM	Candidate Gene	970	1.18934	1.14155	1.23712		Candidate Gene	Mendelian	-0.3129	0.00271315	-0.5347	-0.0912	TRUE
FiLM	Mendelian	508	0.876416	0.828629	0.924202		Candidate Gene	Noncandidate Gene	-0.5424	-1.68709e-12	-0.6768	-0.4079	TRUE
FiLM	Noncandidate Gene	13972	0.646956	0.599169	0.694742		Mendelian	Noncandidate Gene	-0.2295	0.00919105	-0.4123	-0.0466	TRUE
TAG	Candidate Gene	1225	1.26798	1.22307	1.31289		Candidate Gene	Mendelian	-0.3916	5.00772e-05	-0.6048	-0.1783	TRUE
TAG	Mendelian	508	0.876416	0.831503	0.921328		Candidate Gene	Noncandidate Gene	-0.6381	-1.68709e-12	-0.7586	-0.5176	TRUE
TAG	Noncandidate Gene	13717	0.629849	0.584937	0.674761		Mendelian	Noncandidate Gene	-0.2466	0.00442095	-0.4291	-0.064	TRUE
GCN	Candidate Gene	1618	0.695458	0.653482	0.737434		Candidate Gene	Mendelian	0.181	0.0996981	-0.0256	0.3875	FALSE
GCN	Mendelian	508	0.876416	0.834439	0.918392		Candidate Gene	Noncandidate Gene	-0.0149	0.942823	-0.1218	0.092	FALSE
GCN	Noncandidate Gene	13324	0.680552	0.638575	0.722528		Mendelian	Noncandidate Gene	-0.1959	0.033182	-0.3794	-0.0123	TRUE
N2V+MLP	Candidate Gene	866	0.62005	0.570742	0.669359		Candidate Gene	Mendelian	0.2564	0.0220868	0.0294	0.4833	TRUE
N2V+MLP	Mendelian	508	0.876416	0.827107	0.925724		Candidate Gene	Noncandidate Gene	0.0659	0.522065	-0.0762	0.2081	FALSE
N2V+MLP	Noncandidate Gene	14076	0.685987	0.636679	0.735296		Mendelian	Noncandidate Gene	-0.1904	0.0396428	-0.3738	-0.007	TRUE
MLP	Candidate Gene	2446	0.539186	0.501419	0.576952		Candidate Gene	Mendelian	0.3372	0.000192055	0.1394	0.5351	TRUE
MLP	Mendelian	508	0.876416	0.838649	0.914182		Candidate Gene	Noncandidate Gene	0.171	2.38716e-05	0.0812	0.2607	TRUE
MLP	Noncandidate Gene	12496	0.710153	0.672387	0.74792		Mendelian	Noncandidate Gene	-0.1663	0.0854909	-0.3499	0.0174	FALSE

### Sheet: Insulin Disorders
Method	Group Name	Group N	Group Mean	Lower 95% CI	Upper 95% CI		group1	group2	meandiff	p-adj	lower	upper	reject
FiLM	Candidate Gene	527	0.644165	0.590667	0.697663		Candidate Gene	Mendelian	0.3026	0.00985861	0.0596	0.5456	TRUE
FiLM	Mendelian	589	0.946764	0.893266	1.00026		Candidate Gene	Noncandidate Gene	0.046	0.820083	-0.1337	0.2257	FALSE
FiLM	Noncandidate Gene	14668	0.690167	0.636669	0.743665		Mendelian	Noncandidate Gene	-0.2566	0.00120681	-0.4269	-0.0863	TRUE
TAG	Candidate Gene	2315	0.558939	0.521342	0.596535		Candidate Gene	Mendelian	0.3878	3.50249e-06	0.2009	0.5748	TRUE
TAG	Mendelian	589	0.946764	0.909167	0.98436		Candidate Gene	Noncandidate Gene	0.1529	0.000262497	0.0615	0.2444	TRUE
TAG	Noncandidate Gene	12880	0.711871	0.674274	0.749468		Mendelian	Noncandidate Gene	-0.2349	0.00360855	-0.4056	-0.0642	TRUE
GCN	Candidate Gene	1937	0.673474	0.634198	0.712749		Candidate Gene	Mendelian	0.2733	0.00226341	0.0826	0.464	TRUE
GCN	Mendelian	589	0.946764	0.907488	0.986039		Candidate Gene	Noncandidate Gene	0.0173	0.910951	-0.0813	0.1159	FALSE
GCN	Noncandidate Gene	13258	0.690777	0.651502	0.730053		Mendelian	Noncandidate Gene	-0.256	0.00127919	-0.4267	-0.0853	TRUE
N2V+MLP	Candidate Gene	1678	0.682826	0.642128	0.723525		Candidate Gene	Mendelian	0.2639	0.00411324	0.0698	0.4581	TRUE
N2V+MLP	Mendelian	589	0.946764	0.906065	0.987462		Candidate Gene	Noncandidate Gene	0.0065	0.988588	-0.0984	0.1114	FALSE
N2V+MLP	Noncandidate Gene	13517	0.689284	0.648586	0.729983		Mendelian	Noncandidate Gene	-0.2575	0.00117875	-0.4281	-0.0869	TRUE
MLP	Candidate Gene	3647	0.54191	0.507842	0.575979		Candidate Gene	Mendelian	0.4049	3.96159e-07	0.2251	0.5846	TRUE
MLP	Mendelian	589	0.946764	0.912695	0.980832		Candidate Gene	Noncandidate Gene	0.193	1.24138e-08	0.1161	0.2699	TRUE
MLP	Noncandidate Gene	11548	0.734889	0.70082	0.768957		Mendelian	Noncandidate Gene	-0.2119	0.0103201	-0.3829	-0.0409	TRUE
