## Supplementary Table 10 for "Speos: An ensemble graph representation learning framework to predict core genes for complex diseases"

### Sheet: Header
Supplementary Table ST10:
Drug Target Analysis	Enrichment of drug targets, number of drugs targeting each gene and enrichment of druggable genes among Mendelian disorder genes and candidate genes.
Statistics for DT and xDC:
Column	Explanation
Method	The Method that predicted the candidate genes
Group Name	Mendelian genes, candidate genes or noncandidate genes
Group N	Sample size of the respetive group
N Drug Targets	Number of drug targets in the group
OR DT	Odds ratio of drug targets compared to noncandidate genes
pval DT unadjusted	unadjusted pval for the odds ratio obtained via Fisher's exact test
pval DT adjusted (FDR)	pval adjusted via FDR across all pvals for drug targets (DT)
Median # of DT	Median number of drugs targeting each drug target gene in the respective group
xDC	Ratio of the groups median over noncandidate median
Additional Statistics for xDC:
Column	Explanation
Pairwse Comparison	Groups whose drug target distribution is compared
pval xDC unadjusted	pval of U-Test of the respective comparison for the number of drug connections per drug target (xDC)
pval xDC adjusted (FDR)	pval adjusted via FDR across all xDC pvals
U-Stat	U-statistic accompanying the test
Statistics for DR and DR-:
Column	Explanation
Group Name.1	Mendelian genes, candidate genes or noncandidate genes
Group N.1	Sample size of the respetive group
N Druggable	Number of druggable genes in the group
OR Dr	Odds ratio of druggable genes compared to noncandidate genes
pval Dr unadjusted	unadjusted pval for the odds ratio obtained via Fisher's exact test for druggable genes
pval Dr adjusted (FDR)	pval adjusted via FDR across all pvals for druggable genes (Dr)
N Non-Drugtarget	Number of genes in the respective group that has no drug targeting it
N Druggable among Non-Drugargets	Number of druggable genes in the respective group that has no drug targeting it
OR Dr-	Odds ratio of druggable non-drugtarget genes compared to noncandidate genes
pval Dr- unadjusted	unadjusted pval for the odds ratio obtained via Fisher's exact test for druggable non-drugtarget genes
pval Dr- adjusted (FDR)	pval adjusted via FDR across all pvals for druggable non-drugtarget genes (Dr-)

### Sheet: Body Mass Disorders
Method	Group Name	Group N	N Drug Targets	OR DT	pval DT unadjusted	pval DT adjusted (FDR)	Median # of DT	xDC		Pairwse Comparison	pval xDC unadjusted	pval xDC adjusted (FDR)	U-Stat		Group Name	Group N	N Druggable	OR Dr	pval Dr unadjusted	pval Dr adjusted (FDR)	N Non-Drugtarget	N Druggable among Non-Drugargets	OR Dr-	pval Dr- unadjusted	pval Dr- adjusted (FDR)
FiLM	Mendelian	126	112	8.676	4.89329e-22	5.56056e-22	14	3.5		Mendelian vs Candidate Gene	0.00361417	0.00398622	61336.5		Mendelian	126	74	3.421	1.07551e-11	1.16904e-11	14	2	0.722	1	1
FiLM	Candidate Gene	1335	938	2.762	9.45518e-66	2.95474e-65	8	2		Mendelian vs Noncandidate Gene	9.04874e-12	1.5424e-11	564689		Candidate Gene	1335	495	1.462	2.95316e-10	3.07621e-10	397	62	0.794	0.114247	0.272017
FiLM	Noncandidate Gene	15937	7348				4	1		Candidate Gene vs Noncandidate Gene	2.18187e-29	6.81835e-29	4.21771e+06		Noncandidate Gene	15937	4579				8589	62
TAG	Mendelian	126	112	8.676	4.89329e-22	5.56056e-22	14	3.5		Mendelian vs Candidate Gene	0.0031217	0.00354739	87028.5		Mendelian	126	74	3.421	1.07551e-11	1.16904e-11	14	2	0.722	1	1
TAG	Candidate Gene	1884	1331	2.918	1.2708e-98	1.2708e-97	8	2		Mendelian vs Noncandidate Gene	2.01644e-12	3.60078e-12	538997		Candidate Gene	1884	862	2.238	2.44279e-57	4.07131e-56	553	136	1.448	0.000474301	0.00474301
TAG	Noncandidate Gene	15388	6955				4	1		Candidate Gene vs Noncandidate Gene	1.45597e-42	1.36497e-41	5.71478e+06		Noncandidate Gene	15388	4212				8433	136
GCN	Mendelian	126	112	8.676	4.89329e-22	5.56056e-22	14	3.5		Mendelian vs Candidate Gene	0.00836114	0.00895836	42577.5		Mendelian	126	74	3.421	1.07551e-11	1.16904e-11	14	2	0.722	1	1
GCN	Candidate Gene	979	658	2.329	1.14774e-35	1.73899e-35	8	2		Mendelian vs Noncandidate Gene	2.03228e-11	3.38713e-11	583448		Candidate Gene	979	476	2.407	8.52796e-39	5.32998e-38	321	85	1.589	0.000587764	0.00489803
GCN	Noncandidate Gene	16293	7628				4	1		Candidate Gene vs Noncandidate Gene	2.86625e-24	8.26804e-24	3104156		Noncandidate Gene	16293	4598				8665	85
N2V+MLP	Mendelian	126	112	8.676	4.89329e-22	5.56056e-22	14	3.5		Mendelian vs Candidate Gene	6.06273e-06	7.57841e-06	41844		Mendelian	126	74	3.421	1.07551e-11	1.16904e-11	14	2	0.722	1	1
N2V+MLP	Candidate Gene	1070	589	1.353	1.79279e-06	1.82938e-06	5	1.25		Mendelian vs Noncandidate Gene	7.58714e-11	1.23703e-10	584182		Candidate Gene	1070	442	1.758	9.90943e-18	2.06446e-17	481	115	1.387	0.00389835	0.0177198
N2V+MLP	Noncandidate Gene	16202	7697				4	1		Candidate Gene vs Noncandidate Gene	4.91496e-05	5.94552e-05	2.49245e+06		Noncandidate Gene	16202	4632				8505	115
MLP	Mendelian	126	112	8.676	4.89329e-22	5.56056e-22	14	3.5		Mendelian vs Candidate Gene	5.56562e-08	7.73003e-08	67764		Mendelian	126	74	3.421	1.07551e-11	1.16904e-11	14	2	0.722	1	1
MLP	Candidate Gene	1954	922	0.965	0.470768	0.470768	5	1.25		Mendelian vs Noncandidate Gene	9.37885e-11	1.49663e-10	558262		Candidate Gene	1954	697	1.386	1.94412e-10	2.06821e-10	1032	234	1.313	0.000805659	0.0057547
MLP	Noncandidate Gene	15318	7364				4	1		Candidate Gene vs Noncandidate Gene	0.0566856	0.0566856	3524456		Noncandidate Gene	15318	4377				7954	234

### Sheet: Cardiovascular Disease
Method	Group Name	Group N	N Drug Targets	OR DT	pval DT unadjusted	pval DT adjusted (FDR)	Median # of DT	xDC		Pairwse Comparison	pval xDC unadjusted	pval xDC adjusted (FDR)	U-Stat		Group Name	Group N	N Druggable	OR Dr	pval Dr unadjusted	pval Dr adjusted (FDR)	N Non-Drugtarget	N Druggable among Non-Drugargets	OR Dr-	pval Dr- unadjusted	pval Dr- adjusted (FDR)
FiLM	Mendelian	584	471	4.651	6.84344e-60	1.1799e-59	10	2.5		Mendelian vs Candidate Gene	0.0356542	0.036136	93474		Mendelian	584	265	2.029	3.52252e-16	6.07332e-16	113	18	0.822	0.543507	0.819148
FiLM	Candidate Gene	485	366	3.55	1.39193e-37	2.17489e-37	8	2		Mendelian vs Noncandidate Gene	3.27016e-32	1.36257e-31	2.34831e+06		Candidate Gene	485	221	2.094	6.07778e-15	9.49654e-15	119	24	1.097	0.722466	0.926238
FiLM	Noncandidate Gene	16251	7544				4	1		Candidate Gene vs Noncandidate Gene	9.58983e-19	1.99788e-18	1.7551e+06		Noncandidate Gene	16251	4641				8707	24
TAG	Mendelian	584	471	4.651	6.84344e-60	1.1799e-59	10	2.5		Mendelian vs Candidate Gene	0.0108569	0.0113092	190622		Mendelian	584	265	2.029	3.52252e-16	6.07332e-16	113	18	0.822	0.543507	0.819148
TAG	Candidate Gene	897	745	5.934	5.78397e-115	9.63995e-114	9	2.25		Mendelian vs Noncandidate Gene	1.62304e-34	9.36368e-34	2251159		Candidate Gene	897	434	2.416	3.8275e-36	2.12639e-35	152	41	1.617	0.0115801	0.0431778
TAG	Noncandidate Gene	15839	7165				4	1		Candidate Gene vs Noncandidate Gene	4.21592e-33	2.10796e-32	3.37508e+06		Noncandidate Gene	15839	4428				8674	41
GCN	Mendelian	584	471	4.651	6.84344e-60	1.1799e-59	10	2.5		Mendelian vs Candidate Gene	1.04123e-08	1.50177e-08	174372		Mendelian	584	265	2.029	3.52252e-16	6.07332e-16	113	18	0.822	0.543507	0.819148
GCN	Candidate Gene	784	616	4.352	1.53466e-75	6.39441e-75	6	1.5		Mendelian vs Noncandidate Gene	8.19858e-32	3.23628e-31	2267410		Candidate Gene	784	331	1.842	9.30122e-16	1.5502e-15	168	37	1.23	0.272385	0.592141
GCN	Noncandidate Gene	15952	7294				4	1		Candidate Gene vs Noncandidate Gene	1.15547e-09	1.76857e-09	2575515		Noncandidate Gene	15952	4531				8658	37
N2V+MLP	Mendelian	584	471	4.651	6.84344e-60	1.1799e-59	10	2.5		Mendelian vs Candidate Gene	0.00245092	0.00282798	126619		Mendelian	584	265	2.029	3.52252e-16	6.07332e-16	113	18	0.822	0.543507	0.819148
N2V+MLP	Candidate Gene	687	483	2.749	1.74248e-35	2.56247e-35	8	2		Mendelian vs Noncandidate Gene	1.5347e-32	7.19391e-32	2.31516e+06		Candidate Gene	687	292	1.857	1.9603e-14	2.51321e-14	204	47	1.307	0.122282	0.277914
N2V+MLP	Noncandidate Gene	16049	7427				4	1		Candidate Gene vs Noncandidate Gene	2.81661e-18	5.70934e-18	2.21468e+06		Noncandidate Gene	16049	4570				8622	47
MLP	Mendelian	584	471	4.651	6.84344e-60	1.1799e-59	10	2.5		Mendelian vs Candidate Gene	1.16877e-17	2.24763e-17	392144		Mendelian	584	265	2.029	3.52252e-16	6.07332e-16	113	18	0.822	0.543507	0.819148
MLP	Candidate Gene	2175	1317	1.855	2.11697e-40	3.41447e-40	5	1.25		Mendelian vs Noncandidate Gene	1.25455e-31	4.70458e-31	2.04964e+06		Candidate Gene	2175	730	1.275	8.89948e-07	9.0811e-07	858	142	0.847	0.0884139	0.23278
MLP	Noncandidate Gene	14561	6593				4	1		Candidate Gene vs Noncandidate Gene	0.000174279	0.000204233	4623529		Noncandidate Gene	14561	4132				7968	142

### Sheet: Diabetes
Method	Group Name	Group N	N Drug Targets	OR DT	pval DT unadjusted	pval DT adjusted (FDR)	Median # of DT	xDC		Pairwse Comparison	pval xDC unadjusted	pval xDC adjusted (FDR)	U-Stat		Group Name	Group N	N Druggable	OR Dr	pval Dr unadjusted	pval Dr adjusted (FDR)	N Non-Drugtarget	N Druggable among Non-Drugargets	OR Dr-	pval Dr- unadjusted	pval Dr- adjusted (FDR)
FiLM	Mendelian	179	152	6.129	1.64814e-24	2.113e-24	15	3.75		Mendelian vs Candidate Gene	7.92381e-05	9.43311e-05	26254		Mendelian	179	103	3.27	9.33773e-15	1.26186e-14	27	6	1.239	0.622553	0.819148
FiLM	Candidate Gene	408	281	2.458	5.26639e-18	5.72433e-18	9	2.25		Mendelian vs Noncandidate Gene	6.69987e-20	1.43569e-19	865213		Candidate Gene	408	100	0.779	0.0317725	0.0317725	127	5	0.175	9.50678e-07	1.58446e-05
FiLM	Noncandidate Gene	16819	7967				4	1		Candidate Gene vs Noncandidate Gene	3.91625e-09	5.75919e-09	1348821		Noncandidate Gene	16819	4948				8852	5
TAG	Mendelian	179	152	6.129	1.64814e-24	2.113e-24	15	3.75		Mendelian vs Candidate Gene	5.73058e-06	7.28464e-06	98555		Mendelian	179	103	3.27	9.33773e-15	1.26186e-14	27	6	1.239	0.622553	0.819148
TAG	Candidate Gene	1424	1057	3.449	1.10383e-98	1.2708e-97	8	2		Mendelian vs Noncandidate Gene	8.33449e-22	2.15547e-21	792912		Candidate Gene	1424	642	2.124	1.20596e-39	8.614e-39	367	83	1.281	0.0557986	0.185995
TAG	Noncandidate Gene	15803	7191				4	1		Candidate Gene vs Noncandidate Gene	4.17917e-35	2.84943e-34	4688188		Noncandidate Gene	15803	4406				8612	83
GCN	Mendelian	179	152	6.129	1.64814e-24	2.113e-24	15	3.75		Mendelian vs Candidate Gene	2.16119e-06	2.79464e-06	65931.5		Mendelian	179	103	3.27	9.33773e-15	1.26186e-14	27	6	1.239	0.622553	0.819148
GCN	Candidate Gene	903	697	3.931	3.15373e-76	2.13375e-75	7	1.75		Mendelian vs Noncandidate Gene	9.96046e-21	2.49012e-20	825536		Candidate Gene	903	489	3.048	1.09416e-57	2.7354e-56	206	68	2.184	7.63713e-07	1.58446e-05
GCN	Noncandidate Gene	16324	7551				4	1		Candidate Gene vs Noncandidate Gene	3.00497e-23	8.34714e-23	3225043		Noncandidate Gene	16324	4559				8773	68
N2V+MLP	Mendelian	179	152	6.129	1.64814e-24	2.113e-24	15	3.75		Mendelian vs Candidate Gene	8.06697e-07	1.0804e-06	42113		Mendelian	179	103	3.27	9.33773e-15	1.26186e-14	27	6	1.239	0.622553	0.819148
N2V+MLP	Candidate Gene	713	437	1.764	2.57584e-13	2.68317e-13	7	1.75		Mendelian vs Noncandidate Gene	4.69539e-20	1.10048e-19	849354		Candidate Gene	713	304	1.844	1.30193e-14	1.71306e-14	276	70	1.494	0.00594951	0.0247896
N2V+MLP	Noncandidate Gene	16514	7811				4	1		Candidate Gene vs Noncandidate Gene	1.2719e-10	1.98734e-10	2.01616e+06		Noncandidate Gene	16514	4744				8703	70
MLP	Mendelian	179	152	6.129	1.64814e-24	2.113e-24	15	3.75		Mendelian vs Candidate Gene	5.61667e-12	9.79652e-12	134478		Mendelian	179	103	3.27	9.33773e-15	1.26186e-14	27	6	1.239	0.622553	0.819148
MLP	Candidate Gene	2316	1321	1.53	2.58823e-21	2.87582e-21	5	1.25		Mendelian vs Noncandidate Gene	1.25445e-20	3.03495e-20	756990		Candidate Gene	2316	923	1.733	1.18408e-31	3.94695e-31	995	208	1.166	0.0703195	0.219748
MLP	Noncandidate Gene	14911	6927				4	1		Candidate Gene vs Noncandidate Gene	1.73395e-08	2.4537e-08	5019404		Noncandidate Gene	14911	4125				7984	208

### Sheet: Immune Dysregulation
Method	Group Name	Group N	N Drug Targets	OR DT	pval DT unadjusted	pval DT adjusted (FDR)	Median # of DT	xDC		Pairwse Comparison	pval xDC unadjusted	pval xDC adjusted (FDR)	U-Stat		Group Name	Group N	N Druggable	OR Dr	pval Dr unadjusted	pval Dr adjusted (FDR)	N Non-Drugtarget	N Druggable among Non-Drugargets	OR Dr-	pval Dr- unadjusted	pval Dr- adjusted (FDR)
FiLM	Mendelian	525	434	5.346	7.20432e-62	1.56616e-61	12	3		Mendelian vs Candidate Gene	0.00655001	0.00711958	171828		Mendelian	525	289	3.064	1.24933e-35	4.46189e-35	91	19	1.164	0.58678	0.819148
FiLM	Candidate Gene	1005	723	3.066	1.70479e-60	3.55164e-60	9	2.25		Mendelian vs Noncandidate Gene	6.81044e-34	3.64845e-33	2058051		Candidate Gene	1005	393	1.662	1.15413e-13	1.44266e-13	282	41	0.744	0.0862925	0.23278
FiLM	Noncandidate Gene	15494	7056				4	1		Candidate Gene vs Noncandidate Gene	8.88479e-30	3.02891e-29	3198087		Noncandidate Gene	15494	4318				8438	41
TAG	Mendelian	525	434	5.346	7.20432e-62	1.56616e-61	12	3		Mendelian vs Candidate Gene	0.00358722	0.00398622	243581		Mendelian	525	289	3.064	1.24933e-35	4.46189e-35	91	19	1.164	0.58678	0.819148
TAG	Candidate Gene	1277	1024	5.073	1.62101e-140	8.10506e-139	9	2.25		Mendelian vs Noncandidate Gene	6.56294e-36	4.9222e-35	1986298		Candidate Gene	1277	584	2.266	4.74991e-42	3.95826e-41	253	66	1.58	0.00229678	0.0114839
TAG	Noncandidate Gene	15222	6755				4	1		Candidate Gene vs Noncandidate Gene	1.23722e-43	1.54652e-42	4379795		Noncandidate Gene	15222	4127				8467	66
GCN	Mendelian	525	434	5.346	7.20432e-62	1.56616e-61	12	3		Mendelian vs Candidate Gene	1.37059e-06	1.80341e-06	284490		Mendelian	525	289	3.064	1.24933e-35	4.46189e-35	91	19	1.164	0.58678	0.819148
GCN	Candidate Gene	1712	1133	2.397	8.01349e-63	2.22597e-62	7	1.75		Mendelian vs Noncandidate Gene	1.07375e-34	6.71097e-34	1945389		Candidate Gene	1712	820	2.574	7.21787e-72	3.60894e-70	579	164	1.827	2.33453e-09	1.16727e-07
GCN	Noncandidate Gene	14787	6646				4	1		Candidate Gene vs Noncandidate Gene	3.02264e-28	9.06793e-28	4.5297e+06		Noncandidate Gene	14787	3891				8141	164
N2V+MLP	Mendelian	525	434	5.346	7.20432e-62	1.56616e-61	12	3		Mendelian vs Candidate Gene	2.94183e-05	3.617e-05	158466		Mendelian	525	289	3.064	1.24933e-35	4.46189e-35	91	19	1.164	0.58678	0.819148
N2V+MLP	Candidate Gene	915	635	2.679	2.85726e-44	4.76211e-44	7	1.75		Mendelian vs Noncandidate Gene	1.96254e-32	8.65826e-32	2.07141e+06		Candidate Gene	915	462	2.721	6.44808e-47	6.44808e-46	280	78	1.738	8.57647e-05	0.00107206
N2V+MLP	Noncandidate Gene	15584	7144				4	1		Candidate Gene vs Noncandidate Gene	6.13775e-16	1.15083e-15	2.70375e+06		Noncandidate Gene	15584	4249				8440	78
MLP	Mendelian	525	434	5.346	7.20432e-62	1.56616e-61	12	3		Mendelian vs Candidate Gene	5.31335e-20	1.20758e-19	397150		Mendelian	525	289	3.064	1.24933e-35	4.46189e-35	91	19	1.164	0.58678	0.819148
MLP	Candidate Gene	2645	1420	1.366	2.13242e-13	2.26853e-13	5	1.25		Mendelian vs Noncandidate Gene	9.21826e-31	3.29224e-30	1.83273e+06		Candidate Gene	2645	925	1.43	4.64266e-15	7.48816e-15	1225	267	1.274	0.00149184	0.00828799
MLP	Noncandidate Gene	13854	6359				4	1		Candidate Gene vs Noncandidate Gene	0.00910871	0.00962188	4713058		Noncandidate Gene	13854	3786				7495	267

### Sheet: Insulin Disorders
Method	Group Name	Group N	N Drug Targets	OR DT	pval DT unadjusted	pval DT adjusted (FDR)	Median # of DT	xDC		Pairwse Comparison	pval xDC unadjusted	pval xDC adjusted (FDR)	U-Stat		Group Name	Group N	N Druggable	OR Dr	pval Dr unadjusted	pval Dr adjusted (FDR)	N Non-Drugtarget	N Druggable among Non-Drugargets	OR Dr-	pval Dr- unadjusted	pval Dr- adjusted (FDR)
FiLM	Mendelian	610	510	5.752	4.69425e-76	2.13375e-75	12	3		Mendelian vs Candidate Gene	0.0216677	0.0222613	127838		Mendelian	610	301	2.4	2.06656e-25	4.69672e-25	100	19	1.018	0.897954	0.997727
FiLM	Candidate Gene	549	462	6.3	2.04765e-75	7.87558e-75	9	2.25		Mendelian vs Noncandidate Gene	9.55671e-47	1.79188e-45	2608190		Candidate Gene	549	284	2.743	3.55207e-30	1.11002e-29	87	26	1.863	0.0120898	0.0431778
FiLM	Noncandidate Gene	16242	7429				4	1		Candidate Gene vs Noncandidate Gene	2.93715e-36	2.44762e-35	2.30931e+06		Noncandidate Gene	16242	4563				8813	26
TAG	Mendelian	610	510	5.752	4.69425e-76	2.13375e-75	12	3		Mendelian vs Candidate Gene	9.60203e-18	1.89514e-17	505838		Mendelian	610	301	2.4	2.06656e-25	4.69672e-25	100	19	1.018	0.897954	0.997727
TAG	Candidate Gene	2496	1585	2.204	5.69414e-72	1.89805e-71	6	1.5		Mendelian vs Noncandidate Gene	1.15167e-48	2.87918e-47	2.23019e+06		Candidate Gene	2496	947	1.63	2.54279e-26	7.4788e-26	911	190	1.162	0.0884565	0.23278
TAG	Noncandidate Gene	14295	6306				4	1		Candidate Gene vs Noncandidate Gene	6.46305e-20	1.42567e-19	5.73306e+06		Noncandidate Gene	14295	3900				7989	190
GCN	Mendelian	610	510	5.752	4.69425e-76	2.13375e-75	12	3		Mendelian vs Candidate Gene	2.61234e-14	4.77867e-14	424290		Mendelian	610	301	2.4	2.06656e-25	4.69672e-25	100	19	1.018	0.897954	0.997727
GCN	Candidate Gene	2067	1355	2.384	2.37744e-73	8.49085e-73	6	1.5		Mendelian vs Noncandidate Gene	8.17013e-49	2.87918e-47	2.31174e+06		Candidate Gene	2067	779	1.584	2.66716e-20	5.79818e-20	712	150	1.174	0.0984607	0.246152
GCN	Noncandidate Gene	14724	6536				4	1		Candidate Gene vs Noncandidate Gene	1.19816e-22	3.20936e-22	5170348		Noncandidate Gene	14724	4068				8188	150
N2V+MLP	Mendelian	610	510	5.752	4.69425e-76	2.13375e-75	12	3		Mendelian vs Candidate Gene	1.25778e-09	1.88667e-09	395097		Mendelian	610	301	2.4	2.06656e-25	4.69672e-25	100	19	1.018	0.897954	0.997727
N2V+MLP	Candidate Gene	1772	1310	3.636	1.15278e-130	2.88195e-129	7	1.75		Mendelian vs Noncandidate Gene	7.84163e-51	5.88122e-49	2340931		Candidate Gene	1772	807	2.273	5.48023e-56	6.85029e-55	462	114	1.452	0.00114073	0.00712954
N2V+MLP	Noncandidate Gene	15019	6581				4	1		Candidate Gene vs Noncandidate Gene	1.74818e-43	1.87305e-42	5344427		Noncandidate Gene	15019	4040				8438	114
MLP	Mendelian	610	510	5.752	4.69425e-76	2.13375e-75	12	3		Mendelian vs Candidate Gene	1.07271e-29	3.49797e-29	776360		Mendelian	610	301	2.4	2.06656e-25	4.69672e-25	100	19	1.018	0.897954	0.997727
MLP	Candidate Gene	3937	2309	1.848	6.8054e-63	2.00159e-62	5	1.25		Mendelian vs Noncandidate Gene	8.61484e-46	1.29223e-44	1.95967e+06		Candidate Gene	3937	1321	1.336	2.09905e-13	2.55982e-13	1628	307	1.01	0.888239	0.997727
MLP	Noncandidate Gene	12854	5582				4	1		Candidate Gene vs Noncandidate Gene	3.25131e-07	4.4336e-07	6.91144e+06		Noncandidate Gene	12854	3526				7272	307
