## Supplementary Table 11 for "Speos: An ensemble graph representation learning framework to predict core genes for complex diseases"

### Sheet: Body Mass Disorders
Method	Group Name	Group N	N Drug Targets	OR DT	pval DT unadjusted	pval DT adjusted (FDR)	Median # of DT	xDC		Pairwse Comparison	pval xDC unadjusted	pval xDC adjusted (FDR)	U-Stat		Group Name	Group N	N Druggable	OR Dr	pval Dr unadjusted	pval Dr adjusted (FDR)	N Non-Drugtarget	N Druggable among Non-Drugargets	OR Dr-	pval Dr- unadjusted	pval Dr- adjusted (FDR)
FiLM	Mendelian	126	112	8.676	4.89329e-22	5.43699e-22	14	3.5		Mendelian vs Candidate Gene	0.00361417	0.00406595	61336.5		Mendelian	126	74	3.421	1.07551e-11	1.19502e-11	14	2	0.722	1	1
FiLM	Candidate Gene	1335	938	2.762	9.45518e-66	3.15173e-65	8	2		Mendelian vs Noncandidate Gene	9.04874e-12	1.50812e-11	564689		Candidate Gene	1335	495	1.462	2.95316e-10	3.1641e-10	397	62	0.794	0.114247	0.274194
FiLM	Noncandidate Gene	15937	7348				4	1		Candidate Gene vs Noncandidate Gene	2.18187e-29	7.01316e-29	4.21771e+06		Noncandidate Gene	15937	4579				8589	62
FiLM-Unbiased	Mendelian	126	112	8.676	4.89329e-22	5.43699e-22	14	3.5		Mendelian vs Candidate Gene	9.84767e-05	0.000119769	96753.5		Mendelian	126	74	3.421	1.07551e-11	1.19502e-11	14	2	0.722	1	1
FiLM-Unbiased	Candidate Gene	2048	1416	2.724	3.532e-94	3.532e-93	7	1.75		Mendelian vs Noncandidate Gene	5.93e-12	1.00698e-11	529272		Candidate Gene	2048	709	1.317	4.81969e-08	5.07336e-08	632	90	0.703	0.00215426	0.0114839
FiLM-Unbiased	Noncandidate Gene	15224	6870				4	1		Candidate Gene vs Noncandidate Gene	1.00557e-25	3.01671e-25	5717846		Noncandidate Gene	15224	4365				8354	90
TAG	Mendelian	126	112	8.676	4.89329e-22	5.43699e-22	14	3.5		Mendelian vs Candidate Gene	0.0031217	0.00360196	87028.5		Mendelian	126	74	3.421	1.07551e-11	1.19502e-11	14	2	0.722	1	1
TAG	Candidate Gene	1884	1331	2.918	1.2708e-98	1.52495e-97	8	2		Mendelian vs Noncandidate Gene	2.01644e-12	3.55842e-12	538997		Candidate Gene	1884	862	2.238	2.44279e-57	4.88557e-56	553	136	1.448	0.000474301	0.00474301
TAG	Noncandidate Gene	15388	6955				4	1		Candidate Gene vs Noncandidate Gene	1.45597e-42	1.45597e-41	5.71478e+06		Noncandidate Gene	15388	4212				8433	136
GCN	Mendelian	126	112	8.676	4.89329e-22	5.43699e-22	14	3.5		Mendelian vs Candidate Gene	0.00836114	0.00906629	42577.5		Mendelian	126	74	3.421	1.07551e-11	1.19502e-11	14	2	0.722	1	1
GCN	Candidate Gene	979	658	2.329	1.14774e-35	1.67961e-35	8	2		Mendelian vs Noncandidate Gene	2.03228e-11	3.32555e-11	583448		Candidate Gene	979	476	2.407	8.52796e-39	6.39597e-38	321	85	1.589	0.000587764	0.00503798
GCN	Noncandidate Gene	16293	7628				4	1		Candidate Gene vs Noncandidate Gene	2.86625e-24	8.32139e-24	3104156		Noncandidate Gene	16293	4598				8665	85
N2V+MLP	Mendelian	126	112	8.676	4.89329e-22	5.43699e-22	14	3.5		Mendelian vs Candidate Gene	6.06273e-06	7.79494e-06	41844		Mendelian	126	74	3.421	1.07551e-11	1.19502e-11	14	2	0.722	1	1
N2V+MLP	Candidate Gene	1070	589	1.353	1.79279e-06	1.82318e-06	5	1.25		Mendelian vs Noncandidate Gene	7.58714e-11	1.21936e-10	584182		Candidate Gene	1070	442	1.758	9.90943e-18	2.05023e-17	481	115	1.387	0.00389835	0.0167072
N2V+MLP	Noncandidate Gene	16202	7697				4	1		Candidate Gene vs Noncandidate Gene	4.91496e-05	6.1437e-05	2.49245e+06		Noncandidate Gene	16202	4632				8505	115
MLP	Mendelian	126	112	8.676	4.89329e-22	5.43699e-22	14	3.5		Mendelian vs Candidate Gene	5.56562e-08	7.82666e-08	67764		Mendelian	126	74	3.421	1.07551e-11	1.19502e-11	14	2	0.722	1	1
MLP	Candidate Gene	1954	922	0.965	0.470768	0.470768	5	1.25		Mendelian vs Noncandidate Gene	9.37885e-11	1.48087e-10	558262		Candidate Gene	1954	697	1.386	1.94412e-10	2.12086e-10	1032	234	1.313	0.000805659	0.00604244
MLP	Noncandidate Gene	15318	7364				4	1		Candidate Gene vs Noncandidate Gene	0.0566856	0.0566856	3524456		Noncandidate Gene	15318	4377				7954	234

### Sheet: Cardiovascular Disease
Method	Group Name	Group N	N Drug Targets	OR DT	pval DT unadjusted	pval DT adjusted (FDR)	Median # of DT	xDC		Pairwse Comparison	pval xDC unadjusted	pval xDC adjusted (FDR)	U-Stat		Group Name	Group N	N Druggable	OR Dr	pval Dr unadjusted	pval Dr adjusted (FDR)	N Non-Drugtarget	N Druggable among Non-Drugargets	OR Dr-	pval Dr- unadjusted	pval Dr- adjusted (FDR)
FiLM	Mendelian	584	471	4.651	6.84344e-60	1.20767e-59	10	2.5		Mendelian vs Candidate Gene	0.0356542	0.0364645	93474		Mendelian	584	265	2.029	3.52252e-16	6.03861e-16	113	18	0.822	0.543507	0.812025
FiLM	Candidate Gene	485	366	3.55	1.39193e-37	2.08789e-37	8	2		Mendelian vs Noncandidate Gene	3.27016e-32	1.47157e-31	2.34831e+06		Candidate Gene	485	221	2.094	6.07778e-15	9.5965e-15	119	24	1.097	0.722466	0.922297
FiLM	Noncandidate Gene	16251	7544				4	1		Candidate Gene vs Noncandidate Gene	9.58983e-19	1.91797e-18	1.7551e+06		Noncandidate Gene	16251	4641				8707	24
FiLM-Unbiased	Mendelian	584	471	4.651	6.84344e-60	1.20767e-59	10	2.5		Mendelian vs Candidate Gene	0.0447989	0.0453022	106347		Mendelian	584	265	2.029	3.52252e-16	6.03861e-16	113	18	0.822	0.543507	0.812025
FiLM-Unbiased	Candidate Gene	543	419	3.925	1.94567e-47	3.33544e-47	8	2		Mendelian vs Noncandidate Gene	1.35384e-32	7.16739e-32	2.33543e+06		Candidate Gene	543	259	2.296	1.26215e-20	2.80478e-20	124	28	1.269	0.296035	0.63436
FiLM-Unbiased	Noncandidate Gene	16193	7491				4	1		Candidate Gene vs Noncandidate Gene	9.38501e-23	2.48427e-22	2012908		Noncandidate Gene	16193	4603				8702	28
TAG	Mendelian	584	471	4.651	6.84344e-60	1.20767e-59	10	2.5		Mendelian vs Candidate Gene	0.0108569	0.0114955	190622		Mendelian	584	265	2.029	3.52252e-16	6.03861e-16	113	18	0.822	0.543507	0.812025
TAG	Candidate Gene	897	745	5.934	5.78397e-115	1.15679e-113	9	2.25		Mendelian vs Noncandidate Gene	1.62304e-34	1.04338e-33	2251159		Candidate Gene	897	434	2.416	3.8275e-36	2.55167e-35	152	41	1.617	0.0115801	0.0426698
TAG	Noncandidate Gene	15839	7165				4	1		Candidate Gene vs Noncandidate Gene	4.21592e-33	2.37145e-32	3.37508e+06		Noncandidate Gene	15839	4428				8674	41
GCN	Mendelian	584	471	4.651	6.84344e-60	1.20767e-59	10	2.5		Mendelian vs Candidate Gene	1.04123e-08	1.51146e-08	174372		Mendelian	584	265	2.029	3.52252e-16	6.03861e-16	113	18	0.822	0.543507	0.812025
GCN	Candidate Gene	784	616	4.352	1.53466e-75	6.5771e-75	6	1.5		Mendelian vs Noncandidate Gene	8.19858e-32	3.35396e-31	2267410		Candidate Gene	784	331	1.842	9.30122e-16	1.5502e-15	168	37	1.23	0.272385	0.6053
GCN	Noncandidate Gene	15952	7294				4	1		Candidate Gene vs Noncandidate Gene	1.15547e-09	1.76258e-09	2575515		Noncandidate Gene	15952	4531				8658	37
N2V+MLP	Mendelian	584	471	4.651	6.84344e-60	1.20767e-59	10	2.5		Mendelian vs Candidate Gene	0.00245092	0.00286471	126619		Mendelian	584	265	2.029	3.52252e-16	6.03861e-16	113	18	0.822	0.543507	0.812025
N2V+MLP	Candidate Gene	687	483	2.749	1.74248e-35	2.48926e-35	8	2		Mendelian vs Noncandidate Gene	1.5347e-32	7.6735e-32	2.31516e+06		Candidate Gene	687	292	1.857	1.9603e-14	2.55691e-14	204	47	1.307	0.122282	0.282189
N2V+MLP	Noncandidate Gene	16049	7427				4	1		Candidate Gene vs Noncandidate Gene	2.81661e-18	5.51075e-18	2.21468e+06		Noncandidate Gene	16049	4570				8622	47
MLP	Mendelian	584	471	4.651	6.84344e-60	1.20767e-59	10	2.5		Mendelian vs Candidate Gene	1.16877e-17	2.19144e-17	392144		Mendelian	584	265	2.029	3.52252e-16	6.03861e-16	113	18	0.822	0.543507	0.812025
MLP	Candidate Gene	2175	1317	1.855	2.11697e-40	3.34259e-40	5	1.25		Mendelian vs Noncandidate Gene	1.25455e-31	4.90912e-31	2.04964e+06		Candidate Gene	2175	730	1.275	8.89948e-07	9.20636e-07	858	142	0.847	0.0884139	0.230756
MLP	Noncandidate Gene	14561	6593				4	1		Candidate Gene vs Noncandidate Gene	0.000174279	0.000209134	4623529		Noncandidate Gene	14561	4132				7968	142

### Sheet: Diabetes
Method	Group Name	Group N	N Drug Targets	OR DT	pval DT unadjusted	pval DT adjusted (FDR)	Median # of DT	xDC		Pairwse Comparison	pval xDC unadjusted	pval xDC adjusted (FDR)	U-Stat		Group Name	Group N	N Druggable	OR Dr	pval Dr unadjusted	pval Dr adjusted (FDR)	N Non-Drugtarget	N Druggable among Non-Drugargets	OR Dr-	pval Dr- unadjusted	pval Dr- adjusted (FDR)
FiLM	Mendelian	179	152	6.129	1.64814e-24	2.06017e-24	15	3.75		Mendelian vs Candidate Gene	7.92381e-05	9.76908e-05	26254		Mendelian	179	103	3.27	9.33773e-15	1.27333e-14	27	6	1.239	0.622553	0.812025
FiLM	Candidate Gene	408	281	2.458	5.26639e-18	5.64256e-18	9	2.25		Mendelian vs Noncandidate Gene	6.69987e-20	1.4023e-19	865213		Candidate Gene	408	100	0.779	0.0317725	0.0317725	127	5	0.175	9.50678e-07	1.90136e-05
FiLM	Noncandidate Gene	16819	7967				4	1		Candidate Gene vs Noncandidate Gene	3.91625e-09	5.77807e-09	1348821		Noncandidate Gene	16819	4948				8852	5
FiLM-Unbiased	Mendelian	179	152	6.129	1.64814e-24	2.06017e-24	15	3.75		Mendelian vs Candidate Gene	0.00109227	0.00129347	41474		Mendelian	179	103	3.27	9.33773e-15	1.27333e-14	27	6	1.239	0.622553	0.812025
FiLM-Unbiased	Candidate Gene	629	464	3.184	3.81754e-41	6.19061e-41	10	2.5		Mendelian vs Noncandidate Gene	1.40637e-20	3.24548e-20	849993		Candidate Gene	629	232	1.43	3.19157e-05	3.24567e-05	165	19	0.559	0.0153418	0.0511393
FiLM-Unbiased	Noncandidate Gene	16598	7784				4	1		Candidate Gene vs Noncandidate Gene	4.31835e-23	1.17773e-22	2295769		Noncandidate Gene	16598	4816				8814	19
TAG	Mendelian	179	152	6.129	1.64814e-24	2.06017e-24	15	3.75		Mendelian vs Candidate Gene	5.73058e-06	7.47467e-06	98555		Mendelian	179	103	3.27	9.33773e-15	1.27333e-14	27	6	1.239	0.622553	0.812025
TAG	Candidate Gene	1424	1057	3.449	1.10383e-98	1.52495e-97	8	2		Mendelian vs Noncandidate Gene	8.33449e-22	2.08362e-21	792912		Candidate Gene	1424	642	2.124	1.20596e-39	1.03368e-38	367	83	1.281	0.0557986	0.176206
TAG	Noncandidate Gene	15803	7191				4	1		Candidate Gene vs Noncandidate Gene	4.17917e-35	3.13438e-34	4688188		Noncandidate Gene	15803	4406				8612	83
GCN	Mendelian	179	152	6.129	1.64814e-24	2.06017e-24	15	3.75		Mendelian vs Candidate Gene	2.16119e-06	2.8604e-06	65931.5		Mendelian	179	103	3.27	9.33773e-15	1.27333e-14	27	6	1.239	0.622553	0.812025
GCN	Candidate Gene	903	697	3.931	3.15373e-76	2.16658e-75	7	1.75		Mendelian vs Noncandidate Gene	9.96046e-21	2.42281e-20	825536		Candidate Gene	903	489	3.048	1.09416e-57	3.28248e-56	206	68	2.184	7.63713e-07	1.90136e-05
GCN	Noncandidate Gene	16324	7551				4	1		Candidate Gene vs Noncandidate Gene	3.00497e-23	8.45148e-23	3225043		Noncandidate Gene	16324	4559				8773	68
N2V+MLP	Mendelian	179	152	6.129	1.64814e-24	2.06017e-24	15	3.75		Mendelian vs Candidate Gene	8.06697e-07	1.10004e-06	42113		Mendelian	179	103	3.27	9.33773e-15	1.27333e-14	27	6	1.239	0.622553	0.812025
N2V+MLP	Candidate Gene	713	437	1.764	2.57584e-13	2.66466e-13	7	1.75		Mendelian vs Noncandidate Gene	4.69539e-20	1.05646e-19	849354		Candidate Gene	713	304	1.844	1.30193e-14	1.73591e-14	276	70	1.494	0.00594951	0.023798
N2V+MLP	Noncandidate Gene	16514	7811				4	1		Candidate Gene vs Noncandidate Gene	1.2719e-10	1.97364e-10	2.01616e+06		Noncandidate Gene	16514	4744				8703	70
MLP	Mendelian	179	152	6.129	1.64814e-24	2.06017e-24	15	3.75		Mendelian vs Candidate Gene	5.61667e-12	9.72116e-12	134478		Mendelian	179	103	3.27	9.33773e-15	1.27333e-14	27	6	1.239	0.622553	0.812025
MLP	Candidate Gene	2316	1321	1.53	2.58823e-21	2.82353e-21	5	1.25		Mendelian vs Noncandidate Gene	1.25445e-20	2.97106e-20	756990		Candidate Gene	2316	923	1.733	1.18408e-31	3.94695e-31	995	208	1.166	0.0703195	0.210959
MLP	Noncandidate Gene	14911	6927				4	1		Candidate Gene vs Noncandidate Gene	1.73395e-08	2.47707e-08	5019404		Noncandidate Gene	14911	4125				7984	208

### Sheet: Immune Dysregulation
Method	Group Name	Group N	N Drug Targets	OR DT	pval DT unadjusted	pval DT adjusted (FDR)	Median # of DT	xDC		Pairwse Comparison	pval xDC unadjusted	pval xDC adjusted (FDR)	U-Stat		Group Name	Group N	N Druggable	OR Dr	pval Dr unadjusted	pval Dr adjusted (FDR)	N Non-Drugtarget	N Druggable among Non-Drugargets	OR Dr-	pval Dr- unadjusted	pval Dr- adjusted (FDR)
FiLM	Mendelian	525	434	5.346	7.20432e-62	1.66254e-61	12	3		Mendelian vs Candidate Gene	0.00655001	0.00718904	171828		Mendelian	525	289	3.064	1.24933e-35	4.99732e-35	91	19	1.164	0.58678	0.812025
FiLM	Candidate Gene	1005	723	3.066	1.70479e-60	3.65312e-60	9	2.25		Mendelian vs Noncandidate Gene	6.81044e-34	4.08626e-33	2058051		Candidate Gene	1005	393	1.662	1.15413e-13	1.47335e-13	282	41	0.744	0.0862925	0.230756
FiLM	Noncandidate Gene	15494	7056				4	1		Candidate Gene vs Noncandidate Gene	8.88479e-30	3.0755e-29	3198087		Noncandidate Gene	15494	4318				8438	41
FiLM-Unbiased	Mendelian	525	434	5.346	7.20432e-62	1.66254e-61	12	3		Mendelian vs Candidate Gene	0.0275624	0.0285128	100456		Mendelian	525	289	3.064	1.24933e-35	4.99732e-35	91	19	1.164	0.58678	0.812025
FiLM-Unbiased	Candidate Gene	579	426	3.244	2.88794e-39	4.44299e-39	9	2.25		Mendelian vs Noncandidate Gene	3.48491e-32	1.49353e-31	2129423		Candidate Gene	579	305	2.909	2.69687e-35	1.01133e-34	153	43	1.744	0.00312272	0.0144125
FiLM-Unbiased	Noncandidate Gene	15920	7353				4	1		Candidate Gene vs Noncandidate Gene	5.51973e-19	1.12904e-18	1.96456e+06		Noncandidate Gene	15920	4406				8567	43
TAG	Mendelian	525	434	5.346	7.20432e-62	1.66254e-61	12	3		Mendelian vs Candidate Gene	0.00358722	0.00406595	243581		Mendelian	525	289	3.064	1.24933e-35	4.99732e-35	91	19	1.164	0.58678	0.812025
TAG	Candidate Gene	1277	1024	5.073	1.62101e-140	9.72608e-139	9	2.25		Mendelian vs Noncandidate Gene	6.56294e-36	5.36968e-35	1986298		Candidate Gene	1277	584	2.266	4.74991e-42	4.74991e-41	253	66	1.58	0.00229678	0.0114839
TAG	Noncandidate Gene	15222	6755				4	1		Candidate Gene vs Noncandidate Gene	1.23722e-43	1.59071e-42	4379795		Noncandidate Gene	15222	4127				8467	66
GCN	Mendelian	525	434	5.346	7.20432e-62	1.66254e-61	12	3		Mendelian vs Candidate Gene	1.37059e-06	1.84109e-06	284490		Mendelian	525	289	3.064	1.24933e-35	4.99732e-35	91	19	1.164	0.58678	0.812025
GCN	Candidate Gene	1712	1133	2.397	8.01349e-63	2.40405e-62	7	1.75		Mendelian vs Noncandidate Gene	1.07375e-34	7.43368e-34	1945389		Candidate Gene	1712	820	2.574	7.21787e-72	4.33072e-70	579	164	1.827	2.33453e-09	1.40072e-07
GCN	Noncandidate Gene	14787	6646				4	1		Candidate Gene vs Noncandidate Gene	3.02264e-28	9.38062e-28	4.5297e+06		Noncandidate Gene	14787	3891				8141	164
N2V+MLP	Mendelian	525	434	5.346	7.20432e-62	1.66254e-61	12	3		Mendelian vs Candidate Gene	2.94183e-05	3.72908e-05	158466		Mendelian	525	289	3.064	1.24933e-35	4.99732e-35	91	19	1.164	0.58678	0.812025
N2V+MLP	Candidate Gene	915	635	2.679	2.85726e-44	4.76211e-44	7	1.75		Mendelian vs Noncandidate Gene	1.96254e-32	9.29624e-32	2.07141e+06		Candidate Gene	915	462	2.721	6.44808e-47	7.73769e-46	280	78	1.738	8.57647e-05	0.00102918
N2V+MLP	Noncandidate Gene	15584	7144				4	1		Candidate Gene vs Noncandidate Gene	6.13775e-16	1.12734e-15	2.70375e+06		Noncandidate Gene	15584	4249				8440	78
MLP	Mendelian	525	434	5.346	7.20432e-62	1.66254e-61	12	3		Mendelian vs Candidate Gene	5.31335e-20	1.16635e-19	397150		Mendelian	525	289	3.064	1.24933e-35	4.99732e-35	91	19	1.164	0.58678	0.812025
MLP	Candidate Gene	2645	1420	1.366	2.13242e-13	2.24465e-13	5	1.25		Mendelian vs Noncandidate Gene	9.21826e-31	3.31857e-30	1.83273e+06		Candidate Gene	2645	925	1.43	4.64266e-15	7.52864e-15	1225	267	1.274	0.00149184	0.00895103
MLP	Noncandidate Gene	13854	6359				4	1		Candidate Gene vs Noncandidate Gene	0.00910871	0.00975933	4713058		Noncandidate Gene	13854	3786				7495	267

### Sheet: Insulin Disorders
Method	Group Name	Group N	N Drug Targets	OR DT	pval DT unadjusted	pval DT adjusted (FDR)	Median # of DT	xDC		Pairwse Comparison	pval xDC unadjusted	pval xDC adjusted (FDR)	U-Stat		Group Name	Group N	N Druggable	OR Dr	pval Dr unadjusted	pval Dr adjusted (FDR)	N Non-Drugtarget	N Druggable among Non-Drugargets	OR Dr-	pval Dr- unadjusted	pval Dr- adjusted (FDR)
FiLM	Mendelian	610	510	5.752	4.69425e-76	2.16658e-75	12	3		Mendelian vs Candidate Gene	0.0216677	0.0226755	127838		Mendelian	610	301	2.4	2.06656e-25	4.76898e-25	100	19	1.018	0.897954	0.997727
FiLM	Candidate Gene	549	462	6.3	2.04765e-75	8.19061e-75	9	2.25		Mendelian vs Noncandidate Gene	9.55671e-47	2.15026e-45	2608190		Candidate Gene	549	284	2.743	3.55207e-30	1.12171e-29	87	26	1.863	0.0120898	0.0426698
FiLM	Noncandidate Gene	16242	7429				4	1		Candidate Gene vs Noncandidate Gene	2.93715e-36	2.64343e-35	2.30931e+06		Noncandidate Gene	16242	4563				8813	26
FiLM-Unbiased	Mendelian	610	510	5.752	4.69425e-76	2.16658e-75	12	3		Mendelian vs Candidate Gene	0.00595286	0.00661429	127902		Mendelian	610	301	2.4	2.06656e-25	4.76898e-25	100	19	1.018	0.897954	0.997727
FiLM-Unbiased	Candidate Gene	568	455	4.758	5.74359e-61	1.27635e-60	9	2.25		Mendelian vs Noncandidate Gene	2.00581e-46	3.61046e-45	2608126		Candidate Gene	568	301	2.896	2.25624e-34	7.96318e-34	113	42	2.607	4.12848e-06	6.19272e-05
FiLM-Unbiased	Noncandidate Gene	16223	7436				4	1		Candidate Gene vs Noncandidate Gene	4.54863e-31	1.70574e-30	2234652		Noncandidate Gene	16223	4546				8787	42
TAG	Mendelian	610	510	5.752	4.69425e-76	2.16658e-75	12	3		Mendelian vs Candidate Gene	9.60203e-18	1.83869e-17	505838		Mendelian	610	301	2.4	2.06656e-25	4.76898e-25	100	19	1.018	0.897954	0.997727
TAG	Candidate Gene	2496	1585	2.204	5.69414e-72	2.0097e-71	6	1.5		Mendelian vs Noncandidate Gene	1.15167e-48	3.45502e-47	2.23019e+06		Candidate Gene	2496	947	1.63	2.54279e-26	7.62838e-26	911	190	1.162	0.0884565	0.230756
TAG	Noncandidate Gene	14295	6306				4	1		Candidate Gene vs Noncandidate Gene	6.46305e-20	1.38494e-19	5.73306e+06		Noncandidate Gene	14295	3900				7989	190
GCN	Mendelian	610	510	5.752	4.69425e-76	2.16658e-75	12	3		Mendelian vs Candidate Gene	2.61234e-14	4.70221e-14	424290		Mendelian	610	301	2.4	2.06656e-25	4.76898e-25	100	19	1.018	0.897954	0.997727
GCN	Candidate Gene	2067	1355	2.384	2.37744e-73	8.9154e-73	6	1.5		Mendelian vs Noncandidate Gene	8.17013e-49	3.45502e-47	2.31174e+06		Candidate Gene	2067	779	1.584	2.66716e-20	5.71535e-20	712	150	1.174	0.0984607	0.246152
GCN	Noncandidate Gene	14724	6536				4	1		Candidate Gene vs Noncandidate Gene	1.19816e-22	3.08098e-22	5170348		Noncandidate Gene	14724	4068				8188	150
N2V+MLP	Mendelian	610	510	5.752	4.69425e-76	2.16658e-75	12	3		Mendelian vs Candidate Gene	1.25778e-09	1.88667e-09	395097		Mendelian	610	301	2.4	2.06656e-25	4.76898e-25	100	19	1.018	0.897954	0.997727
N2V+MLP	Candidate Gene	1772	1310	3.636	1.15278e-130	3.45834e-129	7	1.75		Mendelian vs Noncandidate Gene	7.84163e-51	7.05746e-49	2340931		Candidate Gene	1772	807	2.273	5.48023e-56	8.22035e-55	462	114	1.452	0.00114073	0.00760484
N2V+MLP	Noncandidate Gene	15019	6581				4	1		Candidate Gene vs Noncandidate Gene	1.74818e-43	1.9667e-42	5344427		Noncandidate Gene	15019	4040				8438	114
MLP	Mendelian	610	510	5.752	4.69425e-76	2.16658e-75	12	3		Mendelian vs Candidate Gene	1.07271e-29	3.5757e-29	776360		Mendelian	610	301	2.4	2.06656e-25	4.76898e-25	100	19	1.018	0.897954	0.997727
MLP	Candidate Gene	3937	2309	1.848	6.8054e-63	2.14908e-62	5	1.25		Mendelian vs Noncandidate Gene	8.61484e-46	1.29223e-44	1.95967e+06		Candidate Gene	3937	1321	1.336	2.09905e-13	2.62381e-13	1628	307	1.01	0.888239	0.997727
MLP	Noncandidate Gene	12854	5582				4	1		Candidate Gene vs Noncandidate Gene	3.25131e-07	4.50181e-07	6.91144e+06		Noncandidate Gene	12854	3526				7272	307
