## Supplementary Table 13 for "Speos: An ensemble graph representation learning framework to predict core genes for complex diseases"

### Sheet: Sheet1
Supplementary Table ST13:
Disease to GWAS mappings.	Each Disease is mapped to a selection of GWAS traits. The summary statistics of all selected GWAS traits are aggregated to gene level and used as input features in addition to tissue-specific gene expression features.
# Target Disease and n positives according to https://www.sciencedirect.com/science/article/pii/S0002929718302854
# GWAS trait, trait name, original publication, first author, Sample Size and Cases according to https://genomebiology.biomedcentral.com/articles/10.1186/s13059-020-02252-4
# GWAS Case numbers are NA for quantitative traits
# Data matrices with final n times final p features can be downloaded from https://doi.org/10.5281/zenodo.7468127
Target Disease	n positives	GWAS trait	full trait name	original publication	first author	GWAS Sample size	GWAS Cases	final n	final n positives	final p
Cardiovascular Disease	598	BW	Birth Weight	https://www.ncbi.nlm.nih.gov/pubmed/27680694	Horikoshi	143677	NA	17320	584	96
		CAD	Coronary Artery Disease (additive model)	http://www.ncbi.nlm.nih.gov/pubmed/26343387	Nikpay	184305	60801
		HDL	High-density Lipoprotein Cholesterol	http://www.ncbi.nlm.nih.gov/pubmed/24097068	Willer	188578	NA
		HR	Heart Rate	https://www.ncbi.nlm.nih.gov/pubmed/23583979	den Hoed	85787	NA
		LDL	Low-density Lipoprotein Cholesterol	http://www.ncbi.nlm.nih.gov/pubmed/24097068	Willer	188578	NA
		RBC	Red blood cell count	https://www.ncbi.nlm.nih.gov/pubmed/27863252	Astle	173480	NA
		PLT	Platelet count	https://www.ncbi.nlm.nih.gov/pubmed/27863252	Astle	173480	NA
		TRIG	Triglycerids	http://www.ncbi.nlm.nih.gov/pubmed/24097068	Willer	188578	NA
Immune Dysregulation	550	CD	Crohn's Disease	http://www.ncbi.nlm.nih.gov/pubmed/26192919	Liu	20833	5956	17042	525	93
		CEL	Celiac Disease	http://www.ncbi.nlm.nih.gov/pubmed/20190752	Dubois	15283	4533
		IBD	Inflammatory Bowel Disease	http://www.ncbi.nlm.nih.gov/pubmed/26192919	Liu	34652	12882
		MS	Multiple Sclerosis	http://www.ncbi.nlm.nih.gov/pubmed/21833088	Sawcer	27098	9722
		RA	Rheumatoid Arthritis	http://www.ncbi.nlm.nih.gov/pubmed/24390342	Okada	80799	19234
		SLE	Systemic Lupus Erythematosus	http://www.ncbi.nlm.nih.gov/pubmed/26502338	Bentham	23210	7219
		UC	Ulcerative Colitis	http://www.ncbi.nlm.nih.gov/pubmed/26192919	Liu	27432	6968
Body Mass Disorders	128	BMI	Body mass index (BMI)	http://www.ncbi.nlm.nih.gov/pubmed/25673413	Locke	322154	NA	17398	126	93
		BW	Birth Weight	https://www.ncbi.nlm.nih.gov/pubmed/27680694	Horikoshi	143677	NA
		HDL	High-density Lipoprotein Cholesterol	http://www.ncbi.nlm.nih.gov/pubmed/24097068	Willer	188578	NA
		FAT_UKB	Body fat percentage	http://biobank.ctsu.ox.ac.uk/showcase/field.cgi?id=41202	UK Biobank	337119	NA
		T2D	Type 2 Diabetes	http://www.ncbi.nlm.nih.gov/pubmed/22885922	Morris	34840	149461
		TRIG	Triglycerids	http://www.ncbi.nlm.nih.gov/pubmed/24097068	Willer	188578	NA
		WHR	Waist-to-hip Ratio	http://www.ncbi.nlm.nih.gov/pubmed/25673412	Shungin	212248	NA
Diabetes	182	BW	Birth Weight	https://www.ncbi.nlm.nih.gov/pubmed/27680694	Horikoshi	143677	NA	17406	179	90
		HDL	High-density Lipoprotein Cholesterol	http://www.ncbi.nlm.nih.gov/pubmed/24097068	Willer	188578	NA
		FAT_UKB	Body fat percentage	http://biobank.ctsu.ox.ac.uk/showcase/field.cgi?id=41202	UK Biobank	337119	NA
		T1D_UKBS	Type 1 Diabetes	http://biobank.ctsu.ox.ac.uk/showcase/field.cgi?id=41202	UK Biobank	286	337119
		T2D	Type 2 Diabetes	http://www.ncbi.nlm.nih.gov/pubmed/22885922	Morris	34840	149461
		TRIG	Triglycerids	http://www.ncbi.nlm.nih.gov/pubmed/24097068	Willer	188578	NA
Insulin Disorders	623	BMI	Body mass index (BMI)	http://www.ncbi.nlm.nih.gov/pubmed/25673413	Locke	322154	NA	17401	610	84
		CAD	Coronary Artery Disease (additive model)	http://www.ncbi.nlm.nih.gov/pubmed/26343387	Nikpay	184305	60801
		FG	Fasting Glucose	http://www.ncbi.nlm.nih.gov/pubmed/20081858	Dupuis	46186	NA
		WHR	Waist-to-hip Ratio	http://www.ncbi.nlm.nih.gov/pubmed/25673412	Shungin	212248	NA
