## Supplementary Table 14 for "Speos: An ensemble graph representation learning framework to predict core genes for complex diseases"

### Sheet: Sheet1
Supplementary Table ST14:
Mouse Knockout Queries	To reproduce the mouse knockout sets for the respective disease, go to http://www.informatics.jax.org/allele, select “Targeted” from “Generation Method”, “Null/knockout” from “Allele Attributes” and click “Search” . The queries were originally published in https://www.sciencedirect.com/science/article/pii/S0002929718302854
Disease	Query
Cardiovascular Disease	"heart disease" OR plaques OR hypertriglyceridemia OR hypercholesterolemia OR "premature atherosclerosis" OR "vascular calcification" OR "premature coronary artery disease" OR "myocardial infarction" OR cardiomyopathy OR "aortic wall thickness" OR "medial hyperplasia" OR "plaque formation" OR "supravalvular aortic stenosis" OR “xhantelasma” OR “xhantoma” OR "heart attack" OR OR "chest pain" OR "c…
Immune Dysregulation	"impaired growth" OR "diarrhea" OR "abdominal distention" OR "vomiting" OR "defective humoral immunity" OR "defective adaptive immunity" OR "autoimmunity" OR "autoantibody" OR "lymphoma" OR "B-cell abnormality" OR "T-cell abnormality" OR "immunodeficiency" OR "immune dysregulation" OR "immunologic hypersensitivity" OR "autoantibodies" OR "abdominal pain" OR "intestine inflammation" OR "alopecia" …
Body Mass Disorder	overweight OR "central obesity" OR "visceral fat" OR leanness OR BMI OR "morbid obesity" OR "weight gain" OR hyperphagia OR anorexia OR cachexia OR undergrowth OR underweight OR "appetite regulation" OR "intrauterine growth restriction" OR "truncal obesity" OR "abdominal obesity" OR "increased body weight" OR "weight loss" OR "energy homeostasis" OR obesity OR hypothalamus
Diabetes	"diabetes mellitus" OR "glucose sensitivity" OR ketonemia OR "pancreatic insufficiency" OR hyperglycemia OR hyperglycemic OR "c-peptide" OR "pancreatic hyperplasia" OR autoimmune OR hyperinsulinemia OR "insulin resistance" OR "beta cell agenesis" OR "beta cell dysgenesis" OR "neonatal diabetes mellitus" OR "cachexia" OR "gestational diabetes" OR "muscle wasting" OR “glucosuria"
Insulin Disorder	"central obesity" OR "visceral fat" OR "leanness" OR "undergrowth" OR "intrauterine growth restriction" OR "obesity" OR "increased body weight" OR "truncal obesity" OR "abdominal obesity" OR overgrowth OR anorexia OR underweight OR cachexia OR "appetite regulation” "heart disease" OR plaques OR hypertriglyceridemia OR hypercholesterolemia OR "premature atherosclerosis" OR "vascular calcification"…
